# Development of genomic markers associated to production traits in lumpfish (*Cyclopterus lumpus*)

**DOI:** 10.1101/2023.05.10.540148

**Authors:** Alejandro P. Gutierrez, Sarah-Louise Counter Selly, John B. Taggart, Panagiotis Kokkinias, Thomas Cavrois-Rogacki, Eduardo Jimenez Fernandez, Herve Migaud, Ingrid Lein, Andrew Davie, Michaël Bekaert

**Affiliations:** Institute of Aquaculture, University of Stirling, Stirling FK9 4LA, Scotland, UK; Otter Ferry SeaFish Ltd., Otter Ferry, Tighnabruaich, PA21 2DH, Scotland, UK; Nofima AS, Sjølsengvegen 22, 6600 Sunndalsøra, Norway

**Keywords:** Lumpfish, QTL, GWAS, Aquaculture

## Abstract

Cleaner fish species have gained great importance in the control of sea lice, among them, lumpfish (*Cyclopterus lumpus*) has become one of the most popular. Lumpfish life cycle has been closed, and hatchery reproduction is now possible, however, current production is reliant on wild caught broodstock to meet the increasing demand. Selective breeding practices are called to play an important role in the successful breeding of most aquaculture species, including lumpfish.

In this study we analysed a lumpfish population for the identification of genomic markers linked to production traits. Sequencing of RAD libraries allowed us to identify, 7,193 informative markers within the sampled individuals. Genome wide association analysis for sex, weight, condition factor and standard length was performed. One single major QTL region was identified for sex determination, while nine QTL regions were detected for weight, and three QTL regions for standard length.

A total of 177 SNP markers of interest (from QTL regions) and 399 top F_*st*_ SNP markers were combined in a low-density panel, useful to obtain relevant genetic information from lumpfish populations. Moreover, a robust combined subset of 29 SNP markers (10 associated to sex, 14 to weight and 18 to standard length) provided over 90% accuracy in predicting the animal’s phenotype. Overall, our findings provide significant insights into the genetic control of important traits in lumpfish and deliver important genomic resources that will facilitate the establishment of selective breeding programs in lumpfish.
