## Supplementary material for "Development of genomic markers associated to production traits in lumpfish (*Cyclopterus lumpus*)": Table S1, Table S2, Table S3, Table S4: Table_S1.csv

#Supplementary Table S1 - Details of the samples used	metadata	barcodes and read numbers.
sample	sample_accession	father	mother	sex	type	family	total_length_(mm)	standard_length_(mm)	weight_(g)	fulton_s_condition_factor	barcodes	PE_reads
10Q-008	10Q_10Q-008	M10	F18	M	Progeny	10Q	50	42	5.92	7.99	TCAGA-ATACGGT	4824870
10Q-011	10Q_10Q-011	M10	F18	M	Progeny	10Q	62	53	12.15	8.16	TGCAACA-TAGCA	5021440
10Q-017	10Q_10Q-017	M10	F18		Progeny	10Q	37	31	2.21	7.42	GATCG-AGCTGTC	3721503
10Q-031	10Q_10Q-031	M10	F18		Progeny	10Q	41	34	2.62	6.67	CGTATCA-AGTCA	4543393
10Q-032	10Q_10Q-032	M10	F18		Progeny	10Q	41	34	2.88	7.33	CATGA-TACGTGT	4888413
10Q-036	10Q_10Q-036	M10	F18	F	Progeny	10Q	41	35	3.22	7.51	CACAGAC-GCATA	5788743
10Q-038	10Q_10Q-038	M10	F18		Progeny	10Q	36	30	1.74	6.44	ATCGA-GAGATGT	5849469
10Q-042	10Q_10Q-042	M10	F18	F	Progeny	10Q	54	47	6.06	5.84	ACTGCAC-CGATC	4751583
10Q-046	10Q_10Q-046	M10	F18	M	Progeny	10Q	48	41	4.89	7.10	TCGAG-CATCTGT	6327019
10Q-049	10Q_10Q-049	M10	F18	M	Progeny	10Q	54	46	5.43	5.58	TCTCTCA-CTGGT	4498112
10Q-059	10Q_10Q-059	M10	F18	F	Progeny	10Q	64	55	9.68	5.82	GTCAC-GTCAAGT	4909957
10Q-063	10Q_10Q-063	M10	F18		Progeny	10Q	36	30	1.51	5.59	GTACACA-GAAGC	3779415
10Q-064	10Q_10Q-064	M10	F18	F	Progeny	10Q	56	50	8.43	6.74	GCATT-ATACGGT	4827630
10Q-070	10Q_10Q-070	M10	F18		Progeny	10Q	38	32	1.90	5.80	CTCTTCA-TAGCA	5017048
10Q-077	10Q_10Q-077	M10	F18	F	Progeny	10Q	43	37	3.52	6.95	CGATA-AGCTGTC	5275950
10Q-081	10Q_10Q-081	M10	F18		Progeny	10Q	32	27	1.03	5.23	CTAGGAC-AGTCA	5218823
10Q-082	10Q_10Q-082	M10	F18	F	Progeny	10Q	57	49	8.00	6.80	ACGTA-TACGTGT	5262092
10Q-083	10Q_10Q-083	M10	F18	M	Progeny	10Q	81	70	24.11	7.03	CAGTCAC-GCATA	6228930
10Q-090	10Q_10Q-090	M10	F18	M	Progeny	10Q	45	39	3.67	6.19	AGAGT-GAGATGT	5263245
10Q-094	10Q_10Q-094	M10	F18	M	Progeny	10Q	45	38	4.11	7.49	GCTAACA-CGATC	6162396
10Q-096	10Q_10Q-096	M10	F18	M	Progeny	10Q	43	37	3.10	6.12	ATGCT-CATCTGT	6456017
10Q-098	10Q_10Q-098	M10	F18	F	Progeny	10Q	55	48	6.96	6.29	ACACGAG-CTGGT	6033250
10Q-099	10Q_10Q-099	M10	F18	M	Progeny	10Q	40	34	2.32	5.90	GACTA-GTCAAGT	5757566
10Q-101	10Q_10Q-101	M10	F18		Progeny	10Q	32	26	1.02	5.80	AGGACAC-GAAGC	4658685
10Q-102	10Q_10Q-102	M10	F18		Progeny	10Q	27	23	0.70	5.75	TCAGA-AGCTGTC	3612659
10Q-103	10Q_10Q-103	M10	F18		Progeny	10Q	29	24	0.80	5.79	TGCAACA-AGTCA	5110132
10Q-106	10Q_10Q-106	M10	F18		Progeny	10Q	28	24	0.75	5.43	GATCG-TACGTGT	5157263
10Q-108	10Q_10Q-108	M10	F18		Progeny	10Q	32	27	1.32	6.71	CGTATCA-GCATA	5128179
10Q-109	10Q_10Q-109	M10	F18		Progeny	10Q	30	25	0.97	6.21	CATGA-GAGATGT	4190104
10Q-114	10Q_10Q-114	M10	F18		Progeny	10Q	29	24	0.94	6.80	CACAGAC-CGATC	4560903
10Q-116	10Q_10Q-116	M10	F18		Progeny	10Q	31	26	1.04	5.92	ATCGA-CATCTGT	5760580
10Q-117	10Q_10Q-117	M10	F18		Progeny	10Q	29	24	0.75	5.43	ACTGCAC-CTGGT	4753954
10Q-119	10Q_10Q-119	M10	F18		Progeny	10Q	30	25	0.98	6.27	TCGAG-GTCAAGT	5609822
10Q-123	10Q_10Q-123	M10	F18		Progeny	10Q	27	22	0.68	6.39	TCTCTCA-GAAGC	4434118
10Q-125	10Q_10Q-125	M10	F18		Progeny	10Q	27	23	0.62	5.10	GTCAC-ATACGGT	3561412
10Q-127	10Q_10Q-127	M10	F18		Progeny	10Q	34	28	1.30	5.92	GTACACA-TAGCA	4361178
10Q-128	10Q_10Q-128	M10	F18		Progeny	10Q	27	22	0.55	5.17	GCATT-AGCTGTC	3931741
10Q-129	10Q_10Q-129	M10	F18		Progeny	10Q	30	25	0.76	4.86	CTCTTCA-AGTCA	4730500
10Q-131	10Q_10Q-131	M10	F18		Progeny	10Q	31	26	1.16	6.60	CGATA-TACGTGT	5003547
10Q-133	10Q_10Q-133	M10	F18		Progeny	10Q	31	26	0.88	5.01	CTAGGAC-GCATA	4813299
10Q-134	10Q_10Q-134	M10	F18		Progeny	10Q	32	28	1.09	4.97	ACGTA-GAGATGT	3900214
10Q-135	10Q_10Q-135	M10	F18		Progeny	10Q	27	23	0.61	5.01	CAGTCAC-CGATC	4549663
10Q-137	10Q_10Q-137	M10	F18		Progeny	10Q	33	28	1.06	4.83	AGAGT-CATCTGT	5352171
10Q-139	10Q_10Q-139	M10	F18		Progeny	10Q	31	26	1.11	6.32	GCTAACA-CTGGT	6429365
10Q-140	10Q_10Q-140	M10	F18		Progeny	10Q	32	27	1.35	6.86	ATGCT-GTCAAGT	5317413
10Q-141	10Q_10Q-141	M10	F18		Progeny	10Q	32	27	1.22	6.20	ACACGAG-GAAGC	5147964
10Q-142	10Q_10Q-142	M10	F18		Progeny	10Q	29	25	0.86	5.50	GACTA-ATACGGT	4288002
10Q-146	10Q_10Q-146	M10	F18		Progeny	10Q	32	27	1.27	6.45	AGGACAC-TAGCA	4280654
10Q-148	10Q_10Q-148	M10	F18		Progeny	10Q	28	23	0.73	6.00	TCAGA-AGTCA	4733570
10Q-149	10Q_10Q-149	M10	F18		Progeny	10Q	31	26	1.17	6.66	TGCAACA-TACGTGT	3897329
10Q-151	10Q_10Q-151	M10	F18		Progeny	10Q	24	21	0.58	6.26	GATCG-GCATA	6688442
10Q-154	10Q_10Q-154	M10	F18		Progeny	10Q	25	19	0.47	6.85	CGTATCA-GAGATGT	3974338
10Q-155	10Q_10Q-155	M10	F18		Progeny	10Q	29	24	0.89	6.44	CATGA-CGATC	4989862
10Q-157	10Q_10Q-157	M10	F18		Progeny	10Q	33	28	1.41	6.42	CACAGAC-CATCTGT	4638153
10Q-162	10Q_10Q-162	M10	F18		Progeny	10Q	28	23	0.82	6.74	ATCGA-CTGGT	5063109
10Q-163	10Q_10Q-163	M10	F18		Progeny	10Q	32	27	1.20	6.10	ACTGCAC-GTCAAGT	5474084
10Q-165	10Q_10Q-165	M10	F18		Progeny	10Q	30	25	0.95	6.08	TCGAG-GAAGC	5312971
10Q-167	10Q_10Q-167	M10	F18		Progeny	10Q	33	28	1.34	6.10	TCTCTCA-ATACGGT	3636504
10Q-173	10Q_10Q-173	M10	F18		Progeny	10Q	32	27	1.37	6.96	GTCAC-TAGCA	4197056
10Q-174	10Q_10Q-174	M10	F18		Progeny	10Q	31	25	1.06	6.78	GTACACA-AGCTGTC	3784588
10Q-176	10Q_10Q-176	M10	F18		Progeny	10Q	27	23	0.65	5.34	GCATT-AGTCA	5180674
10Q-177	10Q_10Q-177	M10	F18		Progeny	10Q	26	22	0.50	4.70	CTCTTCA-TACGTGT	4501393
10Q-178	10Q_10Q-178	M10	F18		Progeny	10Q	33	27	1.15	5.84	CGATA-GCATA	6547343
10Q-179	10Q_10Q-179	M10	F18		Progeny	10Q	33	27	1.23	6.25	CTAGGAC-GAGATGT	3928395
10Q-181	10Q_10Q-181	M10	F18		Progeny	10Q	29	25	0.84	5.38	ACGTA-CGATC	4974294
10Q-185	10Q_10Q-185	M10	F18		Progeny	10Q	32	27	1.12	5.69	CAGTCAC-CATCTGT	6059143
10Q-187	10Q_10Q-187	M10	F18		Progeny	10Q	30	28	0.88	4.01	AGAGT-CTGGT	4888254
10Q-189	10Q_10Q-189	M10	F18		Progeny	10Q	32	27	1.08	5.49	GCTAACA-GTCAAGT	6490265
10Q-190	10Q_10Q-190	M10	F18		Progeny	10Q	32	28	1.26	5.74	ATGCT-GAAGC	5033702
10Q-191	10Q_10Q-191	M10	F18		Progeny	10Q	32	28	1.24	5.65	ACACGAG-ATACGGT	4930623
10Q-196	10Q_10Q-196	M10	F18		Progeny	10Q	34	28	1.38	6.29	GACTA-TAGCA	5094721
10Q-197	7bQ_10Q-197	M10	F18		Progeny	10Q	33	28	1.29	5.88	AGGACAC-AGCTGTC	4184649
10Q-200	10Q_10Q-200	M10	F18		Progeny	10Q	30	25	0.89	5.70	TCAGA-TACGTGT	3412614
10Q-204	10Q_10Q-204	M10	F18	F	Progeny	10Q	97	82	42.05	7.63	TGCAACA-GCATA	5798816
10Q-207	10Q_10Q-207	M10	F18	M	Progeny	10Q	84	73	24.90	6.40	GATCG-GAGATGT	4745379
10Q-209	10Q_10Q-209	M10	F18	F	Progeny	10Q	75	64	19.06	7.27	CGTATCA-CGATC	4481678
10Q-213	10Q_10Q-213	M10	F18	M	Progeny	10Q	80	68	24.39	7.76	CATGA-CATCTGT	4921936
10Q-215	10Q_10Q-215	M10	F18	F	Progeny	10Q	74	64	16.53	6.31	CACAGAC-CTGGT	4065726
10Q-217	10Q_10Q-217	M10	F18	F	Progeny	10Q	70	60	16.88	7.81	ATCGA-GTCAAGT	5366300
10Q-218	10Q_10Q-218	M10	F18	F	Progeny	10Q	70	60	15.20	7.04	ACTGCAC-GAAGC	4845469
10Q-219	10Q_10Q-219	M10	F18	F	Progeny	10Q	83	74	25.68	6.34	TCGAG-ATACGGT	4728652
10Q-221	10Q_10Q-221	M10	F18	F	Progeny	10Q	70	60	14.11	6.53	TCTCTCA-TAGCA	3776336
10Q-222	10Q_10Q-222	M10	F18	F	Progeny	10Q	74	64	17.31	6.60	GTCAC-AGCTGTC	3440961
10Q-226	10Q_10Q-226	M10	F18	F	Progeny	10Q	92	80	32.36	6.32	GTACACA-AGTCA	3450777
10Q-228	10Q_10Q-228	M10	F18	F	Progeny	10Q	85	71	25.92	7.24	TCAGA-GCATA	4531004
10Q-231	10Q_10Q-231	M10	F18	F	Progeny	10Q	66	58	14.23	7.29	TGCAACA-GAGATGT	3944369
10Q-232	10Q_10Q-232	M10	F18	F	Progeny	10Q	65	57	13.98	7.55	GATCG-CGATC	3774516
10Q-234	10Q_10Q-234	M10	F18	F	Progeny	10Q	71	60	14.56	6.74	CGTATCA-CATCTGT	2419803
10Q-235	10Q_10Q-235	M10	F18	M	Progeny	10Q	70	58	15.38	7.88	CATGA-CTGGT	3916687
10Q-236	10Q_10Q-236	M10	F18	F	Progeny	10Q	74	62	17.83	7.48	CACAGAC-GTCAAGT	4618737
10Q-240	10Q_10Q-240	M10	F18	M	Progeny	10Q	80	68	20.39	6.48	ATCGA-GAAGC	4390989
10Q-241	10Q_10Q-241	M10	F18	M	Progeny	10Q	74	65	16.74	6.10	ACTGCAC-ATACGGT	3806787
10Q-242	10Q_10Q-242	M10	F18	F	Progeny	10Q	87	75	28.23	6.69	TCGAG-TAGCA	5211161
10Q-243	10Q_10Q-243	M10	F18	F	Progeny	10Q	107	90	51.25	7.03	TCTCTCA-AGCTGTC	3428016
10Q-244	10Q_10Q-244	M10	F18	M	Progeny	10Q	67	56	14.74	8.39	GTCAC-AGTCA	4396635
10Q-247	10Q_10Q-247	M10	F18	F	Progeny	10Q	76	66	19.20	6.68	GTACACA-TACGTGT	4448481
10Q-248	10Q_10Q-248	M10	F18	M	Progeny	10Q	69	60	15.79	7.31	GCATT-GCATA	5910000
10Q-249	10Q_10Q-249	M10	F18	F	Progeny	10Q	81	70	28.72	8.37	CTCTTCA-GAGATGT	4277664
10Q-250	10Q_10Q-250	M10	F18	F	Progeny	10Q	84	72	23.21	6.22	CGATA-CGATC	6273150
10Q-253	10Q_10Q-253	M10	F18	F	Progeny	10Q	76	65	18.75	6.83	CTAGGAC-CATCTGT	6449476
10Q-254	10Q_10Q-254	M10	F18	M	Progeny	10Q	75	63	18.02	7.21	ACGTA-CTGGT	5333723
10Q-255	10Q_10Q-255	M10	F18	F	Progeny	10Q	80	68	20.14	6.41	CAGTCAC-GTCAAGT	5307092
10Q-256	10Q_10Q-256	M10	F18	M	Progeny	10Q	76	66	19.50	6.78	AGAGT-GAAGC	5142239
10Q-260	10Q_10Q-260	M10	F18	M	Progeny	10Q	71	61	17.46	7.69	GCTAACA-ATACGGT	5842438
10Q-262	10Q_10Q-262	M10	F18	M	Progeny	10Q	80	68	22.63	7.20	ATGCT-TAGCA	5759609
10Q-263	10Q_10Q-263	M10	F18	M	Progeny	10Q	75	64	19.82	7.56	ACACGAG-AGCTGTC	4981758
10Q-264	10Q_10Q-264	M10	F18	M	Progeny	10Q	80	70	25.42	7.41	GACTA-AGTCA	5335730
10Q-266	10Q_10Q-266	M10	F18	F	Progeny	10Q	74	64	19.74	7.53	AGGACAC-TACGTGT	5068358
10Q-267	10Q_10Q-267	M10	F18	F	Progeny	10Q	87	74	24.13	5.95	TCAGA-GAGATGT	3477628
10Q-268	10Q_10Q-268	M10	F18	F	Progeny	10Q	76	65	21.24	7.73	TGCAACA-CGATC	4963236
10Q-270	10Q_10Q-270	M10	F18	F	Progeny	10Q	103	89	46.13	6.54	GATCG-CATCTGT	5762271
10Q-271	10Q_10Q-271	M10	F18	M	Progeny	10Q	75	64	16.73	6.38	CGTATCA-CTGGT	4795851
10Q-272	10Q_10Q-272	M10	F18	F	Progeny	10Q	73	64	16.70	6.37	CATGA-GTCAAGT	5193061
10Q-275	10Q_10Q-275	M10	F18	M	Progeny	10Q	81	71	23.55	6.58	CACAGAC-GAAGC	4632486
10Q-279	10Q_10Q-279	M10	F18	F	Progeny	10Q	85	74	25.82	6.37	ATCGA-ATACGGT	4359688
10Q-280	10Q_10Q-280	M10	F18	M	Progeny	10Q	82	72	26.82	7.19	ACTGCAC-TAGCA	5523969
10Q-281	10Q_10Q-281	M10	F18	F	Progeny	10Q	91	79	28.92	5.87	TCGAG-AGCTGTC	4808431
10Q-283	10Q_10Q-283	M10	F18	F	Progeny	10Q	81	70	21.07	6.14	TCTCTCA-AGTCA	4618110
10Q-287	10Q_10Q-287	M10	F18	M	Progeny	10Q	78	66	21.87	7.61	GTCAC-TACGTGT	3558238
10Q-290	10Q_10Q-290	M10	F18	M	Progeny	10Q	80	68	21.40	6.81	GTACACA-GCATA	4378805
10Q-291	10Q_10Q-291	M10	F18	F	Progeny	10Q	91	78	34.97	7.37	GCATT-GAGATGT	4932234
10Q-292	10Q_10Q-292	M10	F18	F	Progeny	10Q	73	63	16.25	6.50	CTCTTCA-CGATC	3866732
10Q-296	10Q_10Q-296	M10	F18	M	Progeny	10Q	72	62	18.34	7.70	CGATA-CATCTGT	6632404
10Q-299	10Q_10Q-299	M10	F18	M	Progeny	10Q	78	68	21.81	6.94	CTAGGAC-CTGGT	4661921
10Q-300	10Q_10Q-300	M10	F18	F	Progeny	10Q	73	63	14.99	5.99	ACGTA-GTCAAGT	5524692
11Q-002	11Q_11Q-002	M11	F19		Progeny	11Q	34	28	1.45	6.61	CAGTCAC-GAAGC	4189752
11Q-007	11Q_11Q-007	M11	F19		Progeny	11Q	30	26	1.00	5.69	AGAGT-ATACGGT	4507849
11Q-015	11Q_11Q-015	M11	F19		Progeny	11Q	32	27	1.12	5.69	GCTAACA-TAGCA	7556523
11Q-019	11Q_11Q-019	M11	F19		Progeny	11Q	39	34	2.31	5.88	ATGCT-AGCTGTC	2752056
11Q-020	11Q_11Q-020	M11	F19		Progeny	11Q	42	37	2.89	5.71	ACACGAG-AGTCA	4831881
11Q-026	11Q_11Q-026	M11	F19		Progeny	11Q	33	28	1.19	5.42	GACTA-TACGTGT	4325070
11Q-038	11Q_11Q-038	M11	F19	F	Progeny	11Q	47	41	4.23	6.14	AGGACAC-GCATA	4522685
11Q-044	11Q_11Q-044	M11	F19		Progeny	11Q	35	31	1.73	5.81	TCAGA-CGATC	3292260
11Q-046	11Q_11Q-046	M11	F19		Progeny	11Q	29	26	0.81	4.61	TGCAACA-CATCTGT	5155508
11Q-047	11Q_11Q-047	M11	F19		Progeny	11Q	29	26	1.05	5.97	GATCG-CTGGT	4842744
11Q-051	11Q_11Q-051	M11	F19		Progeny	11Q	36	32	2.04	6.23	CGTATCA-GTCAAGT	4877586
11Q-052	11Q_11Q-052	M11	F19		Progeny	11Q	32	28	1.35	6.15	CATGA-GAAGC	4994907
11Q-055	11Q_11Q-055	M11	F19	M	Progeny	11Q	44	38	3.31	6.03	CACAGAC-ATACGGT	3918074
11Q-065	11Q_11Q-065	M11	F19		Progeny	11Q	35	31	1.95	6.55	ATCGA-TAGCA	5101622
11Q-067	11Q_11Q-067	M11	F19		Progeny	11Q	34	31	1.83	6.14	ACTGCAC-AGCTGTC	4131002
11Q-068	11Q_11Q-068	M11	F19	F	Progeny	11Q	46	41	4.40	6.38	TCGAG-AGTCA	4500873
11Q-072	11Q_11Q-072	M11	F19		Progeny	11Q	38	33	2.08	5.79	TCTCTCA-TACGTGT	3812111
11Q-073	11Q_11Q-073	M11	F19		Progeny	11Q	42	37	2.61	5.15	GTCAC-GCATA	4205014
11Q-075	11Q_11Q-075	M11	F19	M	Progeny	11Q	46	40	3.92	6.13	GTACACA-GAGATGT	4009313
11Q-085	11Q_11Q-085	M11	F19		Progeny	11Q	37	31	1.61	5.40	GCATT-CGATC	5380237
11Q-086	11Q_11Q-086	M11	F19		Progeny	11Q	29	26	0.86	4.89	CTCTTCA-CATCTGT	5114177
11Q-093	11Q_11Q-093	M11	F19		Progeny	11Q	36	31	1.56	5.24	CGATA-CTGGT	5340058
11Q-097	11Q_11Q-097	M11	F19		Progeny	11Q	34	29	1.23	5.04	CTAGGAC-GTCAAGT	5418174
11Q-102	11Q_11Q-102	M11	F19		Progeny	11Q	21	17	0.25	5.09	ACGTA-GAAGC	5508065
11Q-108	11Q_11Q-108	M11	F19		Progeny	11Q	27	23	0.69	5.67	CAGTCAC-ATACGGT	4536550
11Q-110	11Q_11Q-110	M11	F19		Progeny	11Q	25	21	0.59	6.37	AGAGT-TAGCA	5229475
11Q-112	11Q_11Q-112	M11	F19		Progeny	11Q	23	20	0.50	6.25	GCTAACA-AGCTGTC	4739022
11Q-114	11Q_11Q-114	M11	F19		Progeny	11Q	24	21	0.70	7.56	ATGCT-AGTCA	5171321
11Q-116	11Q_11Q-116	M11	F19		Progeny	11Q	26	22	0.73	6.86	ACACGAG-TACGTGT	5613691
11Q-118	11Q_11Q-118	M11	F19		Progeny	11Q	26	23	0.79	6.49	GACTA-GCATA	5225031
11Q-120	11Q_11Q-120	M11	F19		Progeny	11Q	27	24	0.72	5.21	AGGACAC-GAGATGT	3695316
11Q-121	11Q_11Q-121	M11	F19		Progeny	11Q	23	20	0.48	6.00	TCAGA-CATCTGT	4608510
11Q-122	11Q_11Q-122	M11	F19		Progeny	11Q	26	23	0.71	5.84	TGCAACA-CTGGT	4120742
11Q-125	11Q_11Q-125	M11	F19		Progeny	11Q	28	25	0.80	5.12	GATCG-GTCAAGT	4528013
11Q-127	11Q_11Q-127	M11	F19		Progeny	11Q	25	22	0.70	6.57	CGTATCA-GAAGC	4182042
11Q-128	11Q_11Q-128	M11	F19		Progeny	11Q	26	22	0.52	4.88	CATGA-ATACGGT	3975688
11Q-133	11Q_11Q-133	M11	F19		Progeny	11Q	26	22	0.62	5.82	CACAGAC-TAGCA	4616120
11Q-134	11Q_11Q-134	M11	F19		Progeny	11Q	27	24	0.81	5.86	ATCGA-AGCTGTC	3718530
11Q-136	11Q_11Q-136	M11	F19		Progeny	11Q	26	22	0.60	5.63	ACTGCAC-AGTCA	4295023
11Q-141	11Q_11Q-141	M11	F19		Progeny	11Q	27	23	0.57	4.68	TCGAG-TACGTGT	4812758
11Q-142	11Q_11Q-142	M11	F19		Progeny	11Q	25	21	0.44	4.75	TCTCTCA-GCATA	4623070
11Q-143	11Q_11Q-143	M11	F19		Progeny	11Q	26	22	0.72	6.76	GTCAC-GAGATGT	4085273
11Q-144	11Q_11Q-144	M11	F19		Progeny	11Q	26	23	0.55	4.52	GTACACA-CGATC	4026865
11Q-145	11Q_11Q-145	M11	F19		Progeny	11Q	27	23	0.64	5.26	TCAGA-CTGGT	4132968
11Q-147	11Q_11Q-147	M11	F19		Progeny	11Q	23	20	0.33	4.13	TGCAACA-GTCAAGT	5767934
11Q-151	11Q_11Q-151	M11	F19		Progeny	11Q	27	23	0.77	6.33	GATCG-GAAGC	3961096
11Q-153	11Q_11Q-153	M11	F19		Progeny	11Q	26	22	0.70	6.57	CGTATCA-ATACGGT	3545298
11Q-154	11Q_11Q-154	M11	F19		Progeny	11Q	24	21	0.54	5.83	CATGA-TAGCA	3963895
11Q-156	11Q_11Q-156	M11	F19		Progeny	11Q	27	23	0.76	6.25	CACAGAC-AGCTGTC	2670568
11Q-160	11Q_11Q-160	M11	F19		Progeny	11Q	26	22	0.51	4.79	ATCGA-AGTCA	5418294
11Q-161	11Q_11Q-161	M11	F19		Progeny	11Q	27	22	0.59	5.54	ACTGCAC-TACGTGT	4823629
11Q-162	11Q_11Q-162	M11	F19		Progeny	11Q	26	23	0.72	5.92	TCGAG-GCATA	4717066
11Q-163	11Q_11Q-163	M11	F19		Progeny	11Q	26	23	0.69	5.67	TCTCTCA-GAGATGT	2978416
11Q-164	11Q_11Q-164	M11	F19		Progeny	11Q	27	23	0.61	5.01	GTCAC-CGATC	3567129
11Q-166	11Q_11Q-166	M11	F19		Progeny	11Q	28	25	0.73	4.67	GTACACA-CATCTGT	3422081
11Q-170	11Q_11Q-170	M11	F19		Progeny	11Q	24	21	0.41	4.43	GCATT-CTGGT	5424636
11Q-172	11Q_11Q-172	M11	F19		Progeny	11Q	27	23	0.66	5.42	CTCTTCA-GTCAAGT	4202138
11Q-174	11Q_11Q-174	M11	F19		Progeny	11Q	26	23	0.69	5.67	CGATA-GAAGC	5168250
11Q-176	11Q_11Q-176	M11	F19		Progeny	11Q	27	24	0.81	5.86	CTAGGAC-ATACGGT	4206975
11Q-177	11Q_11Q-177	M11	F19		Progeny	11Q	27	24	0.63	4.56	ACGTA-TAGCA	5394283
11Q-178	11Q_11Q-178	M11	F19		Progeny	11Q	22	19	0.35	5.10	CAGTCAC-AGCTGTC	3310998
11Q-180	11Q_11Q-180	M11	F19		Progeny	11Q	28	24	0.79	5.71	AGAGT-AGTCA	4138355
11Q-181	11Q_11Q-181	M11	F19		Progeny	11Q	25	21	0.52	5.61	GCTAACA-TACGTGT	5355284
11Q-183	11Q_11Q-183	M11	F19		Progeny	11Q	25	21	0.53	5.72	ATGCT-GCATA	4850958
11Q-186	11Q_11Q-186	M11	F19		Progeny	11Q	26	23	0.56	4.60	ACACGAG-GAGATGT	4143685
11Q-189	11Q_11Q-189	M11	F19		Progeny	11Q	28	25	0.77	4.93	GACTA-CGATC	3600182
11Q-190	11Q_11Q-190	M11	F19		Progeny	11Q	25	21	0.48	5.18	AGGACAC-CATCTGT	4095759
11Q-192	11Q_11Q-192	M11	F19		Progeny	11Q	28	25	0.68	4.35	TCAGA-GTCAAGT	4312211
11Q-193	11Q_11Q-193	M11	F19		Progeny	11Q	27	23	0.65	5.34	TGCAACA-GAAGC	4793259
11Q-194	11Q_11Q-194	M11	F19		Progeny	11Q	23	20	0.54	6.75	GATCG-ATACGGT	4363811
11Q-195	11Q_11Q-195	M11	F19		Progeny	11Q	27	23	0.61	5.01	CGTATCA-TAGCA	4478195
11Q-196	11Q_11Q-196	M11	F19		Progeny	11Q	25	22	0.63	5.92	CATGA-AGCTGTC	3927194
11Q-198	11Q_11Q-198	M11	F19		Progeny	11Q	27	23	0.59	4.85	CACAGAC-AGTCA	4180362
11Q-203	11Q_11Q-203	M11	F19	M	Progeny	11Q	63	54	13.03	8.27	ATCGA-TACGTGT	5001407
11Q-204	11Q_11Q-204	M11	F19	F	Progeny	11Q	69	62	16.06	6.74	ACTGCAC-GCATA	5460902
11Q-206	11Q_11Q-206	M11	F19	M	Progeny	11Q	71	62	14.94	6.27	TCGAG-GAGATGT	4398944
11Q-207	11Q_11Q-207	M11	F19	F	Progeny	11Q	65	57	13.67	7.38	TCTCTCA-CGATC	3508278
11Q-208	11Q_11Q-208	M11	F19	F	Progeny	11Q	65	57	12.23	6.60	GTCAC-CATCTGT	4233153
11Q-212	11Q_11Q-212	M11	F19	F	Progeny	11Q	90	79	31.58	6.41	GTACACA-CTGGT	3377329
11Q-216	11Q_11Q-216	M11	F19	M	Progeny	11Q	57	52	12.55	8.93	GCATT-GTCAAGT	4491724
11Q-219	11Q_11Q-219	M11	F19	M	Progeny	11Q	75	65	19.46	7.09	CTCTTCA-GAAGC	3406228
11Q-222	11Q_11Q-222	M11	F19	M	Progeny	11Q	61	53	9.66	6.49	CGATA-ATACGGT	4701442
11Q-223	11Q_11Q-223	M11	F19	F	Progeny	11Q	71	62	15.79	6.62	CTAGGAC-TAGCA	4770825
11Q-224	11Q_11Q-224	M11	F19	M	Progeny	11Q	86	75	30.07	7.13	ACGTA-AGCTGTC	4163311
11Q-225	11Q_11Q-225	M11	F19	F	Progeny	11Q	77	69	21.43	6.52	CAGTCAC-AGTCA	4079225
11Q-230	11Q_11Q-230	M11	F19	F	Progeny	11Q	64	56	12.42	7.07	AGAGT-TACGTGT	5151297
11Q-231	11Q_11Q-231	M11	F19	M	Progeny	11Q	68	61	17.28	7.61	GCTAACA-GCATA	5677499
11Q-233	11Q_11Q-233	M11	F19	F	Progeny	11Q	71	63	15.83	6.33	ATGCT-GAGATGT	3870424
11Q-234	11Q_11Q-234	M11	F19	M	Progeny	11Q	85	75	29.08	6.89	ACACGAG-CGATC	4708288
11Q-237	11Q_11Q-237	M11	F19	M	Progeny	11Q	75	67	21.89	7.28	GACTA-CATCTGT	5324891
11Q-239	11Q_11Q-239	M11	F19	M	Progeny	11Q	82	71	21.91	6.12	AGGACAC-CTGGT	4014478
11Q-240	11Q_11Q-240	M11	F19	M	Progeny	11Q	80	71	23.71	6.62	TCAGA-GAAGC	3312845
11Q-241	11Q_11Q-241	M11	F19	F	Progeny	11Q	74	66	19.47	6.77	TGCAACA-ATACGGT	3844947
11Q-242	11Q_11Q-242	M11	F19	F	Progeny	11Q	65	57	12.16	6.57	GATCG-TAGCA	4688813
11Q-244	11Q_11Q-244	M11	F19	F	Progeny	11Q	86	75	27.57	6.54	CGTATCA-AGCTGTC	3593187
11Q-246	11Q_11Q-246	M11	F19	F	Progeny	11Q	57	50	8.68	6.94	CATGA-AGTCA	4792047
11Q-247	11Q_11Q-247	M11	F19	F	Progeny	11Q	60	53	10.16	6.82	CACAGAC-TACGTGT	3830159
11Q-249	11Q_11Q-249	M11	F19	F	Progeny	11Q	59	54	10.85	6.89	ATCGA-GCATA	4731507
11Q-255	11Q_11Q-255	M11	F19	F	Progeny	11Q	65	60	14.65	6.78	ACTGCAC-GAGATGT	3083189
11Q-256	11Q_11Q-256	M11	F19	M	Progeny	11Q	77	67	23.36	7.77	TCGAG-CGATC	3341388
11Q-258	11Q_11Q-258	M11	F19	F	Progeny	11Q	97	85	43.82	7.14	TCTCTCA-CATCTGT	3515676
11Q-260	11Q_11Q-260	M11	F19	M	Progeny	11Q	66	58	12.79	6.56	GTCAC-CTGGT	2807186
11Q-261	11Q_11Q-261	M11	F19	M	Progeny	11Q	90	81	37.14	6.99	GTACACA-GTCAAGT	3572321
11Q-262	11Q_11Q-262	M11	F19	M	Progeny	11Q	72	64	16.39	6.25	GCATT-GAAGC	4588447
11Q-263	11Q_11Q-263	M11	F19	M	Progeny	11Q	80	72	21.83	5.85	CTCTTCA-ATACGGT	3415683
11Q-266	11Q_11Q-266	M11	F19	M	Progeny	11Q	62	54	10.58	6.72	CGATA-TAGCA	6106845
11Q-270	11Q_11Q-270	M11	F19	M	Progeny	11Q	72	62	15.47	6.49	CTAGGAC-AGCTGTC	2935391
11Q-273	11Q_11Q-273	M11	F19	M	Progeny	11Q	76	67	20.21	6.72	ACGTA-AGTCA	5113040
11Q-274	11Q_11Q-274	M11	F19	M	Progeny	11Q	59	51	9.04	6.81	CAGTCAC-TACGTGT	4422697
11Q-276	11Q_11Q-276	M11	F19	F	Progeny	11Q	69	62	14.47	6.07	AGAGT-GCATA	5544380
11Q-277	11Q_11Q-277	M11	F19	M	Progeny	11Q	75	67	21.13	7.03	GCTAACA-GAGATGT	4254485
11Q-278	11Q_11Q-278	M11	F19	F	Progeny	11Q	69	63	17.44	6.97	ATGCT-CGATC	3386261
11Q-279	11Q_11Q-279	M11	F19	F	Progeny	11Q	67	61	14.86	6.55	ACACGAG-CATCTGT	4897818
11Q-283	11Q_11Q-283	M11	F19	M	Progeny	11Q	61	52	10.68	7.60	GACTA-CTGGT	3818982
11Q-284	11Q_11Q-284	M11	F19	M	Progeny	11Q	57	50	9.49	7.59	AGGACAC-GTCAAGT	3832279
11Q-286	11Q_11Q-286	M11	F19	F	Progeny	11Q	85	77	22.22	4.87	TCAGA-TAGCA	4020432
11Q-287	11Q_11Q-287	M11	F19	F	Progeny	11Q	78	68	19.11	6.08	TGCAACA-AGCTGTC	3601842
11Q-288	11Q_11Q-288	M11	F19	M	Progeny	11Q	74	67	19.02	6.32	GATCG-AGTCA	3591765
11Q-290	11Q_11Q-290	M11	F19	F	Progeny	11Q	83	74	24.77	6.11	CGTATCA-TACGTGT	2649168
11Q-292	11Q_11Q-292	M11	F19	F	Progeny	11Q	100	90	42.25	5.80	CATGA-GCATA	4967589
11Q-293	11Q_11Q-293	M11	F19	F	Progeny	11Q	92	82	35.73	6.48	CACAGAC-GAGATGT	3410566
11Q-296	11Q_11Q-296	M11	F19	M	Progeny	11Q	71	61	18.01	7.93	ATCGA-CGATC	4028601
11Q-297	11Q_11Q-297	M11	F19	M	Progeny	11Q	82	72	23.44	6.28	ACTGCAC-CATCTGT	4687357
11Q-298	11Q_11Q-298	M11	F19	M	Progeny	11Q	92	81	28.66	5.39	TCGAG-CTGGT	3220713
11Q-300	11Q_11Q-300	M11	F19	M	Progeny	11Q	80	70	21.29	6.21	TCTCTCA-GTCAAGT	4080891
3Q-004	3Q_3Q-004	M03	F03	F	Progeny	3Q	51	44	6.62	7.77	TCAGA-ATACGGT	4309461
3Q-008	3Q_3Q-008	M03	F03	M	Progeny	3Q	56	47	7.37	7.10	TGCAACA-TAGCA	6387537
3Q-017	3Q_3Q-017	M03	F03	M	Progeny	3Q	46	39	3.32	5.60	GATCG-AGCTGTC	4777431
3Q-018	3Q_3Q-018	M03	F03	M	Progeny	3Q	50	43	4.96	6.24	CGTATCA-AGTCA	6962920
3Q-019	3Q_3Q-019	M03	F03	M	Progeny	3Q	47	40	3.80	5.94	CATGA-TACGTGT	5934845
3Q-023	3Q_3Q-023	M03	F03	F	Progeny	3Q	55	47	6.59	6.35	CACAGAC-GCATA	5666249
3Q-027	3Q_3Q-027	M03	F03	M	Progeny	3Q	62	54	11.74	7.46	ATCGA-GAGATGT	6121073
3Q-035	3Q_3Q-035	M03	F03	F	Progeny	3Q	64	56	13.76	7.84	ACTGCAC-CGATC	5120187
3Q-039	3Q_3Q-039	M03	F03	M	Progeny	3Q	54	46	5.61	5.76	TCGAG-CATCTGT	6099977
3Q-042	3Q_3Q-042	M03	F03	F	Progeny	3Q	57	48	8.32	7.52	TCTCTCA-CTGGT	4111868
3Q-049	3Q_3Q-049	M03	F03	M	Progeny	3Q	45	38	3.37	6.14	GTCAC-GTCAAGT	4063767
3Q-050	3Q_3Q-050	M03	F03	F	Progeny	3Q	55	47	6.38	6.15	GTACACA-GAAGC	4630600
3Q-059	3Q_3Q-059	M03	F03	F	Progeny	3Q	70	59	15.05	7.33	GCATT-ATACGGT	5294364
3Q-061	3Q_3Q-061	M03	F03	M	Progeny	3Q	56	48	7.74	7.00	CTCTTCA-TAGCA	4854734
3Q-075	3Q_3Q-075	M03	F03	M	Progeny	3Q	47	39	3.65	6.15	CGATA-AGCTGTC	6083967
3Q-078	3Q_3Q-078	M03	F03	M	Progeny	3Q	70	61	16.32	7.19	CTAGGAC-AGTCA	7016064
3Q-080	3Q_3Q-080	M03	F03	M	Progeny	3Q	60	53	10.60	7.12	ACGTA-TACGTGT	6264904
3Q-084	3Q_3Q-084	M03	F03	F	Progeny	3Q	53	46	6.36	6.53	CAGTCAC-GCATA	8927419
3Q-085	3Q_3Q-085	M03	F03	M	Progeny	3Q	62	54	10.15	6.45	AGAGT-GAGATGT	4552629
3Q-089	3Q_3Q-089	M03	F03	M	Progeny	3Q	39	35	2.98	6.95	GCTAACA-CGATC	7532946
3Q-091	3Q_3Q-091	M03	F03	M	Progeny	3Q	54	46	5.81	5.97	ATGCT-CATCTGT	8357805
3Q-093	3Q_3Q-093	M03	F03	F	Progeny	3Q	70	60	16.01	7.41	ACACGAG-CTGGT	6677227
3Q-096	3Q_3Q-096	M03	F03	F	Progeny	3Q	69	60	13.14	6.08	GACTA-GTCAAGT	4444597
3Q-100	3Q_3Q-100	M03	F03	M	Progeny	3Q	61	53	9.00	6.05	AGGACAC-GAAGC	3358596
3Q-101	3Q_3Q-101	M03	F03		Progeny	3Q	34	29	1.45	5.95	TCAGA-AGCTGTC	4706551
3Q-103	3Q_3Q-103	M03	F03		Progeny	3Q	37	31	2.14	7.18	TGCAACA-AGTCA	5264711
3Q-105	3Q_3Q-105	M03	F03	M	Progeny	3Q	38	33	2.44	6.79	GATCG-TACGTGT	6810779
3Q-107	3Q_3Q-107	M03	F03		Progeny	3Q	34	29	1.59	6.52	CGTATCA-GCATA	6692850
3Q-108	3Q_3Q-108	M03	F03		Progeny	3Q	36	31	1.55	5.20	CATGA-GAGATGT	5665507
3Q-111	3Q_3Q-111	M03	F03		Progeny	3Q	37	32	2.05	6.26	CACAGAC-CGATC	5233629
3Q-112	3Q_3Q-112	M03	F03		Progeny	3Q	37	31	1.82	6.11	ATCGA-CATCTGT	7518690
3Q-114	3Q_3Q-114	M03	F03		Progeny	3Q	38	32	1.94	5.92	ACTGCAC-CTGGT	2743667
3Q-115	3Q_3Q-115	M03	F03		Progeny	3Q	35	29	1.58	6.48	TCGAG-GTCAAGT	5754787
3Q-117	3Q_3Q-117	M03	F03		Progeny	3Q	34	29	1.34	5.49	TCTCTCA-GAAGC	5270571
3Q-118	3Q_3Q-118	M03	F03		Progeny	3Q	31	27	1.10	5.59	GTCAC-ATACGGT	3953446
3Q-119	3Q_3Q-119	M03	F03		Progeny	3Q	40	34	2.29	5.83	GTACACA-TAGCA	5809650
3Q-123	3Q_3Q-123	M03	F03		Progeny	3Q	36	30	1.67	6.19	GCATT-AGCTGTC	5349023
3Q-124	3Q_3Q-124	M03	F03	M	Progeny	3Q	38	34	2.38	6.06	CTCTTCA-AGTCA	4976051
3Q-128	3Q_3Q-128	M03	F03	M	Progeny	3Q	36	31	1.87	6.28	CGATA-TACGTGT	6908332
3Q-130	3Q_3Q-130	M03	F03	M	Progeny	3Q	33	29	1.24	5.08	CTAGGAC-GCATA	7232251
3Q-131	3Q_3Q-131	M03	F03	M	Progeny	3Q	39	34	2.26	5.75	ACGTA-GAGATGT	5824724
3Q-132	3Q_3Q-132	M03	F03	M	Progeny	3Q	35	29	1.39	5.70	CAGTCAC-CGATC	4293356
3Q-134	3Q_3Q-134	M03	F03	M	Progeny	3Q	37	31	1.92	6.44	AGAGT-CATCTGT	5096498
3Q-138	3Q_3Q-138	M03	F03	F	Progeny	3Q	37	31	1.72	5.77	GCTAACA-CTGGT	6555676
3Q-139	3Q_3Q-139	M03	F03	F	Progeny	3Q	35	29	1.42	5.82	ATGCT-GTCAAGT	6514263
3Q-141	3Q_3Q-141	M03	F03	M	Progeny	3Q	39	33	2.60	7.23	ACACGAG-GAAGC	6221426
3Q-142	3Q_3Q-142	M03	F03	F	Progeny	3Q	38	34	1.76	4.48	GACTA-ATACGGT	4994025
3Q-145	3Q_3Q-145	M03	F03	M	Progeny	3Q	37	31	1.98	6.65	AGGACAC-TAGCA	4693935
3Q-149	3Q_3Q-149	M03	F03	F	Progeny	3Q	39	32	2.17	6.62	TCAGA-AGTCA	5157263
3Q-152	3Q_3Q-152	M03	F03	M	Progeny	3Q	41	35	2.52	5.88	TGCAACA-TACGTGT	4780252
3Q-153	3Q_3Q-153	M03	F03	M	Progeny	3Q	35	30	1.52	5.63	GATCG-GCATA	6891233
3Q-154	3Q_3Q-154	M03	F03	M	Progeny	3Q	34	29	1.17	4.80	CGTATCA-GAGATGT	4715501
3Q-156	3Q_3Q-156	M03	F03		Progeny	3Q	36	31	1.89	6.34	CATGA-CGATC	5045564
3Q-157	3Q_3Q-157	M03	F03	M	Progeny	3Q	35	30	1.63	6.04	CACAGAC-CATCTGT	6230224
3Q-159	3Q_3Q-159	M03	F03		Progeny	3Q	39	34	2.13	5.42	ATCGA-CTGGT	5822764
3Q-160	3Q_3Q-160	M03	F03		Progeny	3Q	39	34	2.67	6.79	ACTGCAC-GTCAAGT	5684714
3Q-161	3Q_3Q-161	M03	F03		Progeny	3Q	41	35	2.36	5.50	TCGAG-GAAGC	5432782
3Q-165	3Q_3Q-165	M03	F03		Progeny	3Q	35	29	1.36	5.58	TCTCTCA-ATACGGT	1649149
3Q-166	3Q_3Q-166	M03	F03		Progeny	3Q	38	32	1.96	5.98	GTCAC-TAGCA	3399448
3Q-167	3Q_3Q-167	M03	F03		Progeny	3Q	41	35	2.45	5.71	GTACACA-AGCTGTC	3232000
3Q-168	3Q_3Q-168	M03	F03		Progeny	3Q	40	34	2.40	6.11	GCATT-AGTCA	7137707
3Q-169	3Q_3Q-169	M03	F03		Progeny	3Q	40	34	1.84	4.68	CTCTTCA-TACGTGT	6036882
3Q-170	3Q_3Q-170	M03	F03		Progeny	3Q	35	29	1.32	5.41	CGATA-GCATA	9605212
3Q-172	3Q_3Q-172	M03	F03		Progeny	3Q	35	29	1.20	4.92	CTAGGAC-GAGATGT	5229221
3Q-175	3Q_3Q-175	M03	F03		Progeny	3Q	35	29	1.48	6.07	ACGTA-CGATC	5883996
3Q-176	3Q_3Q-176	M03	F03		Progeny	3Q	40	34	2.75	7.00	CAGTCAC-CATCTGT	7914166
3Q-179	3Q_3Q-179	M03	F03		Progeny	3Q	30	24	0.81	5.86	AGAGT-CTGGT	7146074
3Q-190	3Q_3Q-190	M03	F03		Progeny	3Q	38	33	1.78	4.95	GCTAACA-GTCAAGT	9733269
3Q-191	3Q_3Q-191	M03	F03		Progeny	3Q	39	34	2.09	5.32	ATGCT-GAAGC	7474856
3Q-192	3Q_3Q-192	M03	F03		Progeny	3Q	32	28	1.03	4.69	ACACGAG-ATACGGT	6867562
3Q-193	3Q_3Q-193	M03	F03		Progeny	3Q	37	31	1.84	6.18	GACTA-TAGCA	7547847
3Q-194	3Q_3Q-194	M03	F03		Progeny	3Q	38	34	2.74	6.97	AGGACAC-AGCTGTC	5230158
3Q-199	3Q_3Q-199	M03	F03		Progeny	3Q	39	35	2.32	5.41	TCAGA-TACGTGT	4596441
3Q-200	3Q_3Q-200	M03	F03	M	Progeny	3Q	35	29	1.74	7.13	TGCAACA-GCATA	5956056
3Q-201	3Q_3Q-201	M03	F03	M	Progeny	3Q	79	71	23.88	6.67	GATCG-GAGATGT	6924715
3Q-203	3Q_3Q-203	M03	F03	M	Progeny	3Q	81	72	27.42	7.35	CGTATCA-CGATC	5611871
3Q-206	3Q_3Q-206	M03	F03	F	Progeny	3Q	77	68	21.61	6.87	CATGA-CATCTGT	6599749
3Q-208	3Q_3Q-208	M03	F03	F	Progeny	3Q	90	80	33.73	6.59	CACAGAC-CTGGT	5684505
3Q-210	3Q_3Q-210	M03	F03	F	Progeny	3Q	74	66	18.07	6.29	ATCGA-GTCAAGT	8676897
3Q-211	3Q_3Q-211	M03	F03	M	Progeny	3Q	76	67	19.49	6.48	ACTGCAC-GAAGC	5224590
3Q-215	3Q_3Q-215	M03	F03	F	Progeny	3Q	75	69	19.08	5.81	TCGAG-ATACGGT	6267642
3Q-217	3Q_3Q-217	M03	F03	M	Progeny	3Q	71	63	17.14	6.85	TCTCTCA-TAGCA	6957373
3Q-219	3Q_3Q-219	M03	F03	F	Progeny	3Q	91	81	35.14	6.61	GTCAC-AGCTGTC	3519279
3Q-220	3Q_3Q-220	M03	F03	M	Progeny	3Q	85	76	27.53	6.27	GTACACA-AGTCA	3306537
3Q-221	3Q_3Q-221	M03	F03	F	Progeny	3Q	85	74	22.46	5.54	TCAGA-GCATA	3184244
3Q-223	3Q_3Q-223	M03	F03	M	Progeny	3Q	79	72	21.83	5.85	TGCAACA-GAGATGT	4340380
3Q-225	3Q_3Q-225	M03	F03	F	Progeny	3Q	100	89	42.58	6.04	GATCG-CGATC	5555705
3Q-226	3Q_3Q-226	M03	F03	F	Progeny	3Q	85	75	24.08	5.71	CGTATCA-CATCTGT	5840321
3Q-227	3Q_3Q-227	M03	F03	F	Progeny	3Q	77	66	18.11	6.30	CATGA-CTGGT	3748614
3Q-229	3Q_3Q-229	M03	F03	M	Progeny	3Q	74	65	17.87	6.51	CACAGAC-GTCAAGT	5409123
3Q-230	3Q_3Q-230	M03	F03	M	Progeny	3Q	91	81	37.74	7.10	ATCGA-GAAGC	4719095
3Q-232	3Q_3Q-232	M03	F03	M	Progeny	3Q	75	68	19.85	6.31	ACTGCAC-ATACGGT	3790138
3Q-233	3Q_3Q-233	M03	F03	F	Progeny	3Q	77	68	20.10	6.39	TCGAG-TAGCA	4237590
3Q-234	3Q_3Q-234	M03	F03	M	Progeny	3Q	82	75	28.82	6.83	TCTCTCA-AGCTGTC	3412514
3Q-237	3Q_3Q-237	M03	F03	M	Progeny	3Q	82	72	22.60	6.05	GTCAC-AGTCA	4420093
3Q-238	3Q_3Q-238	M03	F03	F	Progeny	3Q	85	74	24.88	6.14	GTACACA-TACGTGT	3862597
3Q-242	3Q_3Q-242	M03	F03	F	Progeny	3Q	81	72	22.94	6.15	GCATT-GCATA	4776800
3Q-245	3Q_3Q-245	M03	F03	F	Progeny	3Q	98	89	40.83	5.79	CTCTTCA-GAGATGT	3847089
3Q-246	3Q_3Q-246	M03	F03	F	Progeny	3Q	88	77	26.02	5.70	CGATA-CGATC	6563495
3Q-248	3Q_3Q-248	M03	F03	M	Progeny	3Q	77	67	20.88	6.94	CTAGGAC-CATCTGT	6995561
3Q-251	3Q_3Q-251	M03	F03	M	Progeny	3Q	84	74	27.95	6.90	ACGTA-CTGGT	5533879
3Q-252	3Q_3Q-252	M03	F03	M	Progeny	3Q	75	65	18.32	6.67	CAGTCAC-GTCAAGT	6745813
3Q-253	3Q_3Q-253	M03	F03	F	Progeny	3Q	88	78	30.15	6.35	AGAGT-GAAGC	5699282
3Q-254	3Q_3Q-254	M03	F03	M	Progeny	3Q	78	71	25.76	7.20	GCTAACA-ATACGGT	5071074
3Q-256	3Q_3Q-256	M03	F03	F	Progeny	3Q	103	90	49.37	6.77	ATGCT-TAGCA	5604104
3Q-258	3Q_3Q-258	M03	F03	F	Progeny	3Q	78	69	20.58	6.26	ACACGAG-AGCTGTC	5258812
3Q-259	3Q_3Q-259	M03	F03	F	Progeny	3Q	94	81	36.88	6.94	GACTA-AGTCA	4227990
3Q-260	3Q_3Q-260	M03	F03	M	Progeny	3Q	80	70	21.38	6.23	AGGACAC-TACGTGT	3845216
3Q-261	3Q_3Q-261	M03	F03	M	Progeny	3Q	86	75	26.27	6.23	TCAGA-GAGATGT	3929984
3Q-266	3Q_3Q-266	M03	F03	F	Progeny	3Q	79	69	23.33	7.10	TGCAACA-CGATC	5489919
3Q-272	3Q_3Q-272	M03	F03	F	Progeny	3Q	79	71	21.23	5.93	GATCG-CATCTGT	6087034
3Q-275	3Q_3Q-275	M03	F03	F	Progeny	3Q	90	78	32.26	6.80	CGTATCA-CTGGT	5970594
3Q-276	3Q_3Q-276	M03	F03	F	Progeny	3Q	87	77	28.01	6.14	CATGA-GTCAAGT	6836015
3Q-278	3Q_3Q-278	M03	F03	F	Progeny	3Q	105	94	57.13	6.88	CACAGAC-GAAGC	4528137
3Q-279	3Q_3Q-279	M03	F03	F	Progeny	3Q	91	80	30.75	6.01	ATCGA-ATACGGT	6947296
3Q-282	3Q_3Q-282	M03	F03	F	Progeny	3Q	106	93	52.87	6.57	ACTGCAC-TAGCA	5805361
3Q-283	3Q_3Q-283	M03	F03	F	Progeny	3Q	87	78	29.25	6.16	TCGAG-AGCTGTC	5232275
3Q-285	3Q_3Q-285	M03	F03	F	Progeny	3Q	94	83	29.79	5.21	TCTCTCA-AGTCA	4100688
3Q-288	3Q_3Q-288	M03	F03	M	Progeny	3Q	84	75	26.80	6.35	GTCAC-TACGTGT	3866580
3Q-290	3Q_3Q-290	M03	F03	F	Progeny	3Q	76	66	16.95	5.90	GTACACA-GCATA	3816745
3Q-291	3Q_3Q-291	M03	F03	F	Progeny	3Q	76	68	18.86	6.00	GCATT-GAGATGT	5593175
3Q-292	3Q_3Q-292	M03	F03	F	Progeny	3Q	85	72	26.55	7.11	CTCTTCA-CGATC	4734988
3Q-295	3Q_3Q-295	M03	F03	F	Progeny	3Q	82	71	23.60	6.59	CGATA-CATCTGT	14023541
3Q-296	3Q_3Q-296	M03	F03	F	Progeny	3Q	90	79	30.59	6.20	CTAGGAC-CTGGT	6638542
3Q-300	3Q_3Q-300	M03	F03	F	Progeny	3Q	78	69	20.24	6.16	ACGTA-GTCAAGT	4307627
7bQ-008	7bQ_7bQ-008	M07	F10		Progeny	7bQ	36	31	1.73	5.81	CAGTCAC-GAAGC	6067763
7bQ-022	7bQ_7bQ-022	M07	F10		Progeny	7bQ	36	31	1.45	4.87	AGAGT-ATACGGT	5937156
7bQ-025	7bQ_7bQ-025	M07	F10		Progeny	7bQ	36	30	1.83	6.78	GCTAACA-TAGCA	7511128
7bQ-029	7bQ_7bQ-029	M07	F10		Progeny	7bQ	35	29	1.53	6.27	ATGCT-AGCTGTC	6440482
7bQ-036	7bQ_7bQ-036	M07	F10		Progeny	7bQ	42	36	2.61	5.59	ACACGAG-AGTCA	4595345
7bQ-040	7bQ_7bQ-040	M07	F10		Progeny	7bQ	33	27	1.22	6.20	GACTA-TACGTGT	4451014
7bQ-041	7bQ_7bQ-041	M07	F10		Progeny	7bQ	32	27	1.00	5.08	AGGACAC-GCATA	4713946
7bQ-042	7bQ_7bQ-042	M07	F10		Progeny	7bQ	34	29	1.25	5.13	TCAGA-CGATC	3852210
7bQ-043	7bQ_7bQ-043	M07	F10		Progeny	7bQ	40	35	2.22	5.18	TGCAACA-CATCTGT	6422282
7bQ-044	7bQ_7bQ-044	M07	F10		Progeny	7bQ	52	44	4.80	5.63	GATCG-CTGGT	8651819
7bQ-055	7bQ_7bQ-055	M07	F10		Progeny	7bQ	46	39	3.19	5.38	CGTATCA-GTCAAGT	6863346
7bQ-057	7bQ_7bQ-057	M07	F10		Progeny	7bQ	39	34	2.27	5.78	CATGA-GAAGC	6258934
7bQ-058	7bQ_7bQ-058	M07	F10		Progeny	7bQ	36	30	1.58	5.85	CACAGAC-ATACGGT	4200066
7bQ-064	7bQ_7bQ-064	M07	F10		Progeny	7bQ	43	37	2.95	5.82	ATCGA-TAGCA	4702001
7bQ-075	7bQ_7bQ-075	M07	F10		Progeny	7bQ	42	37	2.85	5.63	ACTGCAC-AGCTGTC	3811927
7bQ-077	7bQ_7bQ-077	M07	F10		Progeny	7bQ	41	35	1.98	4.62	TCGAG-AGTCA	5798030
7bQ-078	7bQ_7bQ-078	M07	F10		Progeny	7bQ	35	30	1.59	5.89	TCTCTCA-TACGTGT	3705663
7bQ-092	7bQ_7bQ-092	M07	F10		Progeny	7bQ	43	37	3.70	7.30	GTCAC-GCATA	2866189
7bQ-093	7bQ_7bQ-093	M07	F10		Progeny	7bQ	43	37	3.31	6.53	GTACACA-GAGATGT	2653101
7bQ-094	7bQ_7bQ-094	M07	F10		Progeny	7bQ	41	36	2.52	5.40	GCATT-CGATC	6881775
7bQ-096	7bQ_7bQ-096	M07	F10		Progeny	7bQ	37	31	2.04	6.85	CTCTTCA-CATCTGT	5466870
7bQ-101	7bQ_7bQ-101	M07	F10		Progeny	7bQ	27	23	0.76	6.25	CGATA-CTGGT	6278785
7bQ-103	7bQ_7bQ-103	M07	F10		Progeny	7bQ	28	25	0.93	5.95	CTAGGAC-GTCAAGT	6929560
7bQ-104	7bQ_7bQ-104	M07	F10		Progeny	7bQ	29	25	0.97	6.21	ACGTA-GAAGC	6620759
7bQ-105	7bQ_7bQ-105	M07	F10		Progeny	7bQ	29	25	0.91	5.82	CAGTCAC-ATACGGT	5816239
7bQ-107	7bQ_7bQ-107	M07	F10		Progeny	7bQ	22	19	0.36	5.25	AGAGT-TAGCA	8379229
7bQ-108	7bQ_7bQ-108	M07	F10		Progeny	7bQ	29	25	0.90	5.76	GCTAACA-AGCTGTC	6896160
7bQ-110	7bQ_7bQ-110	M07	F10		Progeny	7bQ	28	25	0.74	4.74	ATGCT-AGTCA	6276347
7bQ-111	7bQ_7bQ-111	M07	F10		Progeny	7bQ	28	24	0.88	6.37	ACACGAG-TACGTGT	5650584
7bQ-114	7bQ_7bQ-114	M07	F10		Progeny	7bQ	30	26	0.97	5.52	GACTA-GCATA	4950830
7bQ-116	7bQ_7bQ-116	M07	F10		Progeny	7bQ	26	22	0.64	6.01	AGGACAC-GAGATGT	3429413
7bQ-117	7bQ_7bQ-117	M07	F10		Progeny	7bQ	28	25	0.72	4.61	TCAGA-CATCTGT	3402991
7bQ-122	7bQ_7bQ-122	M07	F10		Progeny	7bQ	28	24	0.89	6.44	TGCAACA-CTGGT	4036852
7bQ-124	7bQ_7bQ-124	M07	F10		Progeny	7bQ	29	25	0.96	6.14	GATCG-GTCAAGT	4336384
7bQ-128	7bQ_7bQ-128	M07	F10		Progeny	7bQ	29	23	0.75	6.16	CGTATCA-GAAGC	4047339
7bQ-131	7bQ_7bQ-131	M07	F10		Progeny	7bQ	31	26	0.97	5.52	CATGA-ATACGGT	3177511
7bQ-133	7bQ_7bQ-133	M07	F10		Progeny	7bQ	29	25	0.88	5.63	CACAGAC-TAGCA	3874425
7bQ-134	7bQ_7bQ-134	M07	F10		Progeny	7bQ	25	22	0.65	6.10	ATCGA-AGCTGTC	4576029
7bQ-136	7bQ_7bQ-136	M07	F10		Progeny	7bQ	27	23	0.54	4.44	ACTGCAC-AGTCA	4271761
7bQ-139	7bQ_7bQ-139	M07	F10		Progeny	7bQ	28	25	0.79	5.06	TCGAG-TACGTGT	4269797
7bQ-144	7bQ_7bQ-144	M07	F10		Progeny	7bQ	28	24	0.81	5.86	TCTCTCA-GCATA	5058826
7bQ-145	7bQ_7bQ-145	M07	F10		Progeny	7bQ	27	24	0.71	5.14	GTCAC-GAGATGT	2745218
7bQ-148	7bQ_7bQ-148	M07	F10		Progeny	7bQ	28	23	0.66	5.42	GTACACA-CGATC	3616184
7bQ-150	7bQ_7bQ-150	M07	F10		Progeny	7bQ	27	23	0.70	5.75	TCAGA-CTGGT	1998004
7bQ-152	7bQ_7bQ-152	M07	F10		Progeny	7bQ	29	26	0.95	5.41	TGCAACA-GTCAAGT	2745350
7bQ-154	7bQ_7bQ-154	M07	F10		Progeny	7bQ	29	25	0.85	5.44	GATCG-GAAGC	3376289
7bQ-155	7bQ_7bQ-155	M07	F10		Progeny	7bQ	31	26	0.98	5.58	CGTATCA-ATACGGT	2766583
7bQ-157	7bQ_7bQ-157	M07	F10		Progeny	7bQ	30	25	0.97	6.21	CATGA-TAGCA	3171226
7bQ-159	7bQ_7bQ-159	M07	F10		Progeny	7bQ	22	20	0.41	5.13	CACAGAC-AGCTGTC	2705800
7bQ-160	7bQ_7bQ-160	M07	F10		Progeny	7bQ	25	22	0.57	5.35	ATCGA-AGTCA	2695692
7bQ-162	7bQ_7bQ-162	M07	F10		Progeny	7bQ	25	22	0.58	5.45	ACTGCAC-TACGTGT	3143609
7bQ-163	7bQ_7bQ-163	M07	F10		Progeny	7bQ	27	24	0.91	6.58	TCGAG-GCATA	3424874
7bQ-165	7bQ_7bQ-165	M07	F10		Progeny	7bQ	28	25	0.94	6.02	TCTCTCA-GAGATGT	2781179
7bQ-167	7bQ_7bQ-167	M07	F10		Progeny	7bQ	29	24	0.72	5.21	GTCAC-CGATC	2396864
7bQ-170	7bQ_7bQ-170	M07	F10		Progeny	7bQ	23	19	0.48	7.00	GTACACA-CATCTGT	3699389
7bQ-175	7bQ_7bQ-175	M07	F10		Progeny	7bQ	27	24	0.77	5.57	GCATT-CTGGT	3548918
7bQ-176	7bQ_7bQ-176	M07	F10		Progeny	7bQ	26	22	0.60	5.63	CTCTTCA-GTCAAGT	3473863
7bQ-177	7bQ_7bQ-177	M07	F10		Progeny	7bQ	27	23	0.61	5.01	CGATA-GAAGC	2967602
7bQ-179	7bQ_7bQ-179	M07	F10		Progeny	7bQ	29	25	0.82	5.25	CTAGGAC-ATACGGT	3169303
7bQ-182	7bQ_7bQ-182	M07	F10		Progeny	7bQ	26	22	0.55	5.17	ACGTA-TAGCA	4548489
7bQ-183	7bQ_7bQ-183	M07	F10		Progeny	7bQ	26	24	0.59	4.27	CAGTCAC-AGCTGTC	3786429
7bQ-184	7bQ_7bQ-184	M07	F10		Progeny	7bQ	26	23	0.51	4.19	AGAGT-AGTCA	4555049
7bQ-185	7bQ_7bQ-185	M07	F10		Progeny	7bQ	26	22	0.45	4.23	GCTAACA-TACGTGT	4687803
7bQ-186	7bQ_7bQ-186	M07	F10		Progeny	7bQ	24	21	0.43	4.64	ATGCT-GCATA	3500885
7bQ-188	7bQ_7bQ-188	M07	F10		Progeny	7bQ	27	23	0.71	5.84	ACACGAG-GAGATGT	3112553
7bQ-190	7bQ_7bQ-190	M07	F10		Progeny	7bQ	28	25	0.83	5.31	GACTA-CGATC	3427744
7bQ-193	7bQ_7bQ-193	M07	F10		Progeny	7bQ	28	25	0.66	4.22	AGGACAC-CATCTGT	3691026
7bQ-194	7bQ_7bQ-194	M07	F10		Progeny	7bQ	27	24	0.67	4.85	TCAGA-GTCAAGT	3995901
7bQ-195	7bQ_7bQ-195	M07	F10		Progeny	7bQ	28	25	0.86	5.50	TGCAACA-GAAGC	3378240
7bQ-198	7bQ_7bQ-198	M07	F10		Progeny	7bQ	27	23	0.64	5.26	GATCG-ATACGGT	3338969
7bQ-199	7bQ_7bQ-199	M07	F10		Progeny	7bQ	27	23	0.56	4.60	CGTATCA-TAGCA	3867332
7bQ-203	7bQ_7bQ-203	M07	F10		Progeny	7bQ	51	45	6.01	6.60	CATGA-AGCTGTC	2808629
7bQ-208	7bQ_7bQ-208	M07	F10		Progeny	7bQ	56	48	7.33	6.63	CACAGAC-AGTCA	3247813
7bQ-209	7bQ_7bQ-209	M07	F10		Progeny	7bQ	49	44	5.22	6.13	ATCGA-TACGTGT	4899844
7bQ-210	7bQ_7bQ-210	M07	F10		Progeny	7bQ	50	44	5.57	6.54	ACTGCAC-GCATA	4668018
7bQ-214	7bQ_7bQ-214	M07	F10		Progeny	7bQ	52	46	5.87	6.03	TCGAG-GAGATGT	2953269
7bQ-216	7bQ_7bQ-216	M07	F10		Progeny	7bQ	53	48	6.38	5.77	TCTCTCA-CGATC	2713569
7bQ-218	7bQ_7bQ-218	M07	F10		Progeny	7bQ	50	45	5.69	6.24	GTCAC-CATCTGT	4209783
7bQ-219	7bQ_7bQ-219	M07	F10		Progeny	7bQ	54	47	6.62	6.38	GTACACA-CTGGT	2756405
7bQ-223	7bQ_7bQ-223	M07	F10		Progeny	7bQ	55	46	6.26	6.43	GCATT-GTCAAGT	3711651
7bQ-227	7bQ_7bQ-227	M07	F10		Progeny	7bQ	62	54	9.14	5.80	CTCTTCA-GAAGC	2877136
7bQ-228	7bQ_7bQ-228	M07	F10		Progeny	7bQ	59	52	8.50	6.05	CGATA-ATACGGT	2261008
7bQ-229	7bQ_7bQ-229	M07	F10		Progeny	7bQ	64	56	11.62	6.62	CTAGGAC-TAGCA	3814840
7bQ-230	7bQ_7bQ-230	M07	F10		Progeny	7bQ	65	58	11.99	6.15	ACGTA-AGCTGTC	2773193
7bQ-231	7bQ_7bQ-231	M07	F10		Progeny	7bQ	61	53	8.85	5.94	CAGTCAC-AGTCA	2900419
7bQ-233	7bQ_7bQ-233	M07	F10		Progeny	7bQ	57	51	8.72	6.57	AGAGT-TACGTGT	4634234
7bQ-234	7bQ_7bQ-234	M07	F10		Progeny	7bQ	55	48	7.40	6.69	GCTAACA-GCATA	5739411
7bQ-236	7bQ_7bQ-236	M07	F10		Progeny	7bQ	55	49	6.29	5.35	ATGCT-GAGATGT	5059995
7bQ-242	7bQ_7bQ-242	M07	F10		Progeny	7bQ	51	46	6.50	6.68	ACACGAG-CGATC	4148127
7bQ-244	11Q_7bQ-244	M07	F10	F	Progeny	7bQ	77	69	20.14	6.13	GACTA-CATCTGT	4832271
7bQ-245	7bQ_7bQ-245	M07	F10	M	Progeny	7bQ	65	56	10.38	5.91	AGGACAC-CTGGT	4114525
7bQ-246	7bQ_7bQ-246	M07	F10	F	Progeny	7bQ	62	54	10.45	6.64	TCAGA-GAAGC	3869110
7bQ-247	7bQ_7bQ-247	M07	F10	M	Progeny	7bQ	66	63	13.15	5.26	TGCAACA-ATACGGT	4118575
7bQ-248	7bQ_7bQ-248	M07	F10	M	Progeny	7bQ	62	55	9.90	5.95	GATCG-TAGCA	4140658
7bQ-249	7bQ_7bQ-249	M07	F10	F	Progeny	7bQ	56	47	7.62	7.34	CGTATCA-AGCTGTC	2792117
7bQ-250	7bQ_7bQ-250	M07	F10	F	Progeny	7bQ	57	52	7.09	5.04	CATGA-AGTCA	3840288
7bQ-251	7bQ_7bQ-251	M07	F10	M	Progeny	7bQ	53	47	6.13	5.90	CACAGAC-TACGTGT	3041693
7bQ-254	7bQ_7bQ-254	M07	F10	M	Progeny	7bQ	64	55	10.22	6.14	ATCGA-GCATA	4776207
7bQ-257	7bQ_7bQ-257	M07	F10	M	Progeny	7bQ	57	51	7.11	5.36	ACTGCAC-GAGATGT	2774405
7bQ-258	7bQ_7bQ-258	M07	F10	F	Progeny	7bQ	62	53	8.88	5.96	TCGAG-CGATC	3506255
7bQ-261	7bQ_7bQ-261	M07	F10	F	Progeny	7bQ	58	51	7.55	5.69	TCTCTCA-CATCTGT	3498924
7bQ-264	7bQ_7bQ-264	M07	F10	M	Progeny	7bQ	54	47	6.70	6.45	GTCAC-CTGGT	2501586
7bQ-265	7bQ_7bQ-265	M07	F10	M	Progeny	7bQ	51	45	5.67	6.22	GTACACA-GTCAAGT	2223697
7bq-266	7bQ_7bQ-266	M07	F10	M	Progeny	7bQ	55	48	6.52	5.90	TCGAG-CTGGT	3088718
7bQ-268	7bQ_7bQ-268	M07	F10	F	Progeny	7bQ	52	44	5.85	6.87	GCATT-GAAGC	3170832
7bQ-270	7bQ_7bQ-270	M07	F10	M	Progeny	7bQ	52	45	5.57	6.11	CTCTTCA-ATACGGT	2326478
7bQ-271	7bQ_7bQ-271	M07	F10	M	Progeny	7bQ	55	48	6.23	5.63	CGATA-TAGCA	3951760
7bQ-276	7bQ_7bQ-276	M07	F10	F	Progeny	7bQ	71	61	13.76	6.06	CTAGGAC-AGCTGTC	3007111
7bQ-280	7bQ_7bQ-280	M07	F10	F	Progeny	7bQ	62	54	10.03	6.37	ACGTA-AGTCA	2154287
7bQ-282	7bQ_7bQ-282	M07	F10	M	Progeny	7bQ	65	55	10.81	6.50	CAGTCAC-TACGTGT	2993403
7bQ-283	7bQ_7bQ-283	M07	F10	F	Progeny	7bQ	56	47	7.72	7.44	AGAGT-GCATA	3465193
7bQ-284	7bQ_7bQ-284	M07	F10	M	Progeny	7bQ	56	47	7.26	6.99	GCTAACA-GAGATGT	4063949
7bQ-286	7bQ_7bQ-286	M07	F10	M	Progeny	7bQ	59	51	7.20	5.43	ATGCT-CGATC	3442693
7bQ-287	7bQ_7bQ-287	M07	F10	F	Progeny	7bQ	55	46	6.53	6.71	ACACGAG-CATCTGT	5294134
7bQ-289	7bQ_7bQ-289	M07	F10	M	Progeny	7bQ	57	50	8.17	6.54	GACTA-CTGGT	4311163
7bQ-293	7bQ_7bQ-293	M07	F10	F	Progeny	7bQ	57	50	7.03	5.62	AGGACAC-GTCAAGT	3882598
7bQ-294	7bQ_7bQ-294	M07	F10	F	Progeny	7bQ	52	45	6.29	6.90	TCAGA-TAGCA	2048122
7bQ-295	7bQ_7bQ-295	M07	F10	M	Progeny	7bQ	51	44	5.31	6.23	TGCAACA-AGCTGTC	2537559
7bQ-296	7bQ_7bQ-296	M07	F10	M	Progeny	7bQ	54	47	5.75	5.54	GATCG-AGTCA	2737469
7bq-297	7bQ_7bQ-297	M07	F10	M	Progeny	7bQ	54	47	6.36	6.13	ATCGA-CGATC	2505502
7bQ-298	7bQ_7bQ-298	M07	F10	F	Progeny	7bQ	52	46	5.40	5.55	CGTATCA-TACGTGT	2350002
7bQ-299	7bQ_7bQ-299	M07	F10	F	Progeny	7bQ	51	45	4.85	5.32	CATGA-GCATA	2055310
7bQ-300	7bQ_7bQ-300	M07	F10	M	Progeny	7bQ	55	48	7.58	6.85	CACAGAC-GAGATGT	1320297
7bQ-302	7bQ_7bQ-302	M07	F10	M	Progeny	7bQ	51	44	5.77	6.77	ACTGCAC-CATCTGT	2482118
7bQ-305	7bQ_7bQ-305	M07	F10	F	Progeny	7bQ	56	48	5.79	5.24	TCTCTCA-GTCAAGT	2526739
F01	Candidates_F01			F	Parent	1Q					GCATT-CATCTGT	5252610
F02	Candidates_F02			F	Parent	2Q					CTCTTCA-CTGGT	1828254
F03	Candidates_F03			F	Parent	3Q					ACGTA-CATCTGT|CAGTCAC-CTGGT|ATGCT-CTGGT	14065506
F04	Candidates_F04			F	Parent	4Q					CGATA-GTCAAGT	15227151
F05	Candidates_F05			F	Parent	5Q					CTAGGAC-GAAGC	4410741
F06	Candidates_F06			F	Wild						ACGTA-ATACGGT	3825947
F07	Candidates_F07			F	Wild						CAGTCAC-TAGCA	4533162
F08	Candidates_F08			F	Parent	6Q					AGAGT-AGCTGTC	4248168
F09	Candidates_F09			F	Wild						GCTAACA-AGTCA	5418437
F10	Candidates_F10			F	Parent	7bQ					AGAGT-GTCAAGT|GCTAACA-GAAGC|ACACGAG-GTCAAGT	19135672
F11	Candidates_F11			F	Wild						GCATT-TAGCA	3807395
F12	Candidates_F12			F	Wild						CTCTTCA-AGCTGTC	1536214
F13	Candidates_F13			F	Wild						CGATA-AGTCA	3217698
F14	Candidates_F14			F	Parent	8Q					CTAGGAC-TACGTGT	3203433
F15	Candidates_F15			F	Parent	9Q					ACGTA-GCATA	3019232
F16	Candidates_F16			F	Wild						CAGTCAC-GAGATGT	2676192
F17	Candidates_F17			F	Wild						ACGTA-ATACGGT	3235974
F18	Candidates_F18			F	Parent	10Q					ACGTA-CATCTGT|CAGTCAC-CTGGT|ATGCT-CTGGT	16381104
F19	Candidates_F19			F	Parent	11Q					AGAGT-GTCAAGT|GCTAACA-GAAGC|ACACGAG-GTCAAGT	16074656
F20	Candidates_F20			F	Parent	12Q					CAGTCAC-TAGCA	799345
F21	Candidates_F21			F	Parent	13Q					AGAGT-AGCTGTC	3259097
F22	Candidates_F22			F	Parent	14Q					GCTAACA-AGTCA	4843327
M01	Candidates_M01			F	Parent	1Q					ATGCT-TACGTGT	4383386
M02	Candidates_M02			F	Parent	2Q					ACACGAG-GCATA	3893032
M03	Candidates_M03			M	Parent	3Q					ATGCT-ATACGGT|ACACGAG-TAGCA|GACTA-GAAGC	14997213
M04	Candidates_M04			M	Parent	4Q					GACTA-GAGATGT	3126488
M05	Candidates_M05			M	Parent	5Q					AGGACAC-CGATC	3641877
M06	Candidates_M06			M	Parent	6Q					CGATA-AGTCA	1833232
M07	Candidates_M07			M	Parent	7bQ					GACTA-AGCTGTC|AGGACAC-AGTCA|AGGACAC-ATACGGT	14580217
M08	Candidates_M08			M	Parent	8Q					CTAGGAC-TACGTGT	1419933
M09	Candidates_M09			M	Parent	9Q					ACGTA-GCATA	2516274
M10	Candidates_M10			M	Parent	10Q					GCATT-TACGTGT|CTCTTCA-GCATA|AGAGT-CGATC	14349845
M11	Candidates_M11			M	Parent	11Q					CGATA-GAGATGT|CTAGGAC-CGATC|GCTAACA-CATCTGT	16804714
M12	Candidates_M12			M	Parent	12Q					CAGTCAC-GAGATGT	1079062
M13	Candidates_M13			M	Parent	13Q					AGAGT-CGATC	1582062
M14	Candidates_M14			M	Parent	14Q					GCTAACA-CATCTGT	1813654
