## Supplementary material for "Development of genomic markers associated to production traits in lumpfish (*Cyclopterus lumpus*)": Table S1, Table S2, Table S3, Table S4: Table_S2.csv

#Supplementary Table S2 - Details of the samples used for the panel validation.
sample	sample_accession	sex	type	family	total_length_(mm)	standard_length_(mm)	weight_(g)	fulton_s_condition_factor	sampling_batch
7bQ-102	P01-A01-LUMP1-7bQ-102		QTL_families	7bQ	28	24	0.76	5.50	SMALL
7bQ-106	P01-B01-LUMP1-7bQ-106		QTL_families	7bQ	28	24	0.91	6.58	SMALL
7bQ-109	P01-C01-LUMP1-7bQ-109		QTL_families	7bQ	28	24	0.69	4.99	SMALL
7bQ-112	P01-D01-LUMP1-7bQ-112		QTL_families	7bQ	26	23	0.65	5.34	SMALL
7bQ-113	P01-E01-LUMP1-7bQ-113		QTL_families	7bQ	29	25	0.97	6.21	SMALL
7bQ-115	P01-F01-LUMP1-7bQ-115		QTL_families	7bQ	29	24	0.63	4.56	SMALL
7bQ-118	P01-G01-LUMP1-7bQ-118		QTL_families	7bQ	27	23	0.85	6.99	SMALL
7bQ-119	P01-H01-LUMP1-7bQ-119		QTL_families	7bQ	26	21	0.55	5.94	SMALL
7bQ-120	P01-A02-LUMP1-7bQ-120		QTL_families	7bQ	27	23	0.72	5.92	SMALL
7bQ-121	P01-B02-LUMP1-7bQ-121		QTL_families	7bQ	28	25	0.97	6.21	SMALL
7bQ-123	P01-C02-LUMP1-7bQ-123		QTL_families	7bQ	26	22	0.61	5.73	SMALL
7bQ-125	P01-D02-LUMP1-7bQ-125		QTL_families	7bQ	26	23	0.83	6.82	SMALL
7bQ-126	P01-E02-LUMP1-7bQ-126		QTL_families	7bQ	28	24	0.90	6.51	SMALL
7bQ-127	P01-F02-LUMP1-7bQ-127		QTL_families	7bQ	26	22	0.71	6.67	SMALL
7bQ-129	P01-G02-LUMP1-7bQ-129		QTL_families	7bQ	28	24	0.89	6.44	SMALL
7bQ-130	P01-H02-LUMP1-7bQ-130		QTL_families	7bQ	29	25	0.88	5.63	SMALL
7bQ-132	P01-A03-LUMP1-7bQ-132		QTL_families	7bQ	28	23	0.79	6.49	SMALL
7bQ-135	P01-B03-LUMP1-7bQ-135		QTL_families	7bQ	30	26	0.96	5.46	SMALL
7bQ-137	P01-C03-LUMP1-7bQ-137		QTL_families	7bQ	29	25	0.73	4.67	SMALL
7bQ-138	P01-D03-LUMP1-7bQ-138		QTL_families	7bQ	26	23	0.65	5.34	SMALL
7bQ-140	P01-E03-LUMP1-7bQ-140		QTL_families	7bQ	29	25	0.81	5.18	SMALL
7bQ-141	P01-F03-LUMP1-7bQ-141		QTL_families	7bQ	31	26	0.87	4.95	SMALL
7bQ-142	P01-G03-LUMP1-7bQ-142		QTL_families	7bQ	30	26	0.97	5.52	SMALL
7bQ-143	P01-H03-LUMP1-7bQ-143		QTL_families	7bQ	31	26	0.98	5.58	SMALL
7bQ-146	P01-A04-LUMP1-7bQ-146		QTL_families	7bQ	29	25	0.95	6.08	SMALL
7bQ-147	P01-B04-LUMP1-7bQ-147		QTL_families	7bQ	25	22	0.57	5.35	SMALL
7bQ-149	P01-C04-LUMP1-7bQ-149		QTL_families	7bQ	26	22	0.56	5.26	SMALL
7bQ-151	P01-D04-LUMP1-7bQ-151		QTL_families	7bQ	24	21	0.53	5.72	SMALL
7bQ-153	P01-E04-LUMP1-7bQ-153		QTL_families	7bQ	29	25	0.88	5.63	SMALL
7bQ-156	P01-F04-LUMP1-7bQ-156		QTL_families	7bQ	29	25	0.98	6.27	SMALL
7bQ-158	P01-G04-LUMP1-7bQ-158		QTL_families	7bQ	31	26	0.95	5.41	SMALL
7bQ-161	P01-H04-LUMP1-7bQ-161		QTL_families	7bQ	28	24	0.67	4.85	SMALL
7bQ-164	P01-A05-LUMP1-7bQ-164		QTL_families	7bQ	25	22	0.59	5.54	SMALL
7bQ-166	P01-B05-LUMP1-7bQ-166		QTL_families	7bQ	27	22	0.60	5.63	SMALL
7bQ-168	P01-C05-LUMP1-7bQ-168		QTL_families	7bQ	28	23	0.85	6.99	SMALL
7bQ-169	P01-D05-LUMP1-7bQ-169		QTL_families	7bQ	24	21	0.49	5.29	SMALL
7bQ-171	P01-E05-LUMP1-7bQ-171		QTL_families	7bQ	26	23	0.64	5.26	SMALL
7bQ-172	P01-F05-LUMP1-7bQ-172		QTL_families	7bQ	23	20	0.43	5.38	SMALL
7bQ-173	P01-G05-LUMP1-7bQ-173		QTL_families	7bQ	29	24	0.71	5.14	SMALL
7bQ-174	P01-H05-LUMP1-7bQ-174		QTL_families	7bQ	24	20	0.44	5.50	SMALL
7bQ-178	P01-A06-LUMP1-7bQ-178		QTL_families	7bQ	28	24	0.81	5.86	SMALL
7bQ-180	P01-B06-LUMP1-7bQ-180		QTL_families	7bQ	28	23	0.66	5.42	SMALL
7bQ-181	P01-C06-LUMP1-7bQ-181		QTL_families	7bQ	24	21	0.40	4.32	SMALL
7bQ-187	P01-D06-LUMP1-7bQ-187		QTL_families	7bQ	24	21	0.46	4.97	SMALL
7bQ-189	P01-E06-LUMP1-7bQ-189		QTL_families	7bQ	27	24	0.74	5.35	SMALL
7bQ-191	P01-F06-LUMP1-7bQ-191		QTL_families	7bQ	31	26	0.93	5.29	SMALL
7bQ-192	P01-G06-LUMP1-7bQ-192		QTL_families	7bQ	28	23	0.71	5.84	SMALL
7bQ-196	P01-H06-LUMP1-7bQ-196		QTL_families	7bQ	28	25	0.75	4.80	SMALL
7bQ-197	P01-A07-LUMP1-7bQ-197		QTL_families	7bQ	28	25	0.92	5.89	SMALL
7bQ-200	P01-B07-LUMP1-7bQ-200		QTL_families	7bQ	26	22	0.57	5.35	SMALL
7bQ-201	P01-C07-LUMP1-7bQ-201		QTL_families	7bQ	48	42	5.43	7.33	BIG
7bQ-202	P01-D07-LUMP1-7bQ-202		QTL_families	7bQ	48	43	5.69	7.16	BIG
7bQ-204	P01-E07-LUMP1-7bQ-204		QTL_families	7bQ	50	45	6.29	6.90	BIG
7bQ-205	P01-F07-LUMP1-7bQ-205		QTL_families	7bQ	54	46	5.99	6.15	BIG
7bQ-206	P01-G07-LUMP1-7bQ-206		QTL_families	7bQ	62	57	11.95	6.45	BIG
7bQ-207	P01-H07-LUMP1-7bQ-207		QTL_families	7bQ	53	47	7.62	7.34	BIG
7bQ-211	P01-A08-LUMP1-7bQ-211		QTL_families	7bQ	58	53	9.96	6.69	BIG
7bQ-212	P01-B08-LUMP1-7bQ-212		QTL_families	7bQ	55	48	7.33	6.63	BIG
7bQ-213	P01-C08-LUMP1-7bQ-213		QTL_families	7bQ	61	54	10.17	6.46	BIG
7bQ-215	P01-D08-LUMP1-7bQ-215		QTL_families	7bQ	50	43	4.66	5.86	BIG
7bQ-217	P01-E08-LUMP1-7bQ-217		QTL_families	7bQ	52	46	5.88	6.04	BIG
7bQ-220	P01-F08-LUMP1-7bQ-220		QTL_families	7bQ	55	49	6.23	5.30	BIG
7bQ-221	P01-G08-LUMP1-7bQ-221		QTL_families	7bQ	50	44	5.57	6.54	BIG
7bQ-222	P01-H08-LUMP1-7bQ-222		QTL_families	7bQ	63	57	11.36	6.13	BIG
7bQ-224	P01-A09-LUMP1-7bQ-224		QTL_families	7bQ	59	51	8.52	6.42	BIG
7bQ-225	P01-B09-LUMP1-7bQ-225		QTL_families	7bQ	55	47	6.05	5.83	BIG
7bQ-226	P01-C09-LUMP1-7bQ-226		QTL_families	7bQ	56	48	7.56	6.84	BIG
7bQ-232	P01-D09-LUMP1-7bQ-232		QTL_families	7bQ	52	46	5.62	5.77	BIG
7bQ-235	P01-E09-LUMP1-7bQ-235		QTL_families	7bQ	57	49	7.63	6.49	BIG
7bQ-237	P01-F09-LUMP1-7bQ-237		QTL_families	7bQ	54	48	7.55	6.83	BIG
7bQ-238	P01-G09-LUMP1-7bQ-238		QTL_families	7bQ	54	47	6.25	6.02	BIG
7bQ-239	P01-H09-LUMP1-7bQ-239		QTL_families	7bQ	52	45	5.78	6.34	BIG
7bQ-240	P01-A10-LUMP1-7bQ-240		QTL_families	7bQ	54	48	6.65	6.01	BIG
7bQ-241	P01-B10-LUMP1-7bQ-241		QTL_families	7bQ	57	50	7.60	6.08	BIG
7bQ-243	P01-C10-LUMP1-7bQ-243		QTL_families	7bQ	49	44	4.94	5.80	BIG
7bQ-252	P01-D10-LUMP1-7bQ-252	M	QTL_families	7bQ	53	45	5.72	6.28	BIG
7bQ-253	P01-E10-LUMP1-7bQ-253	M	QTL_families	7bQ	57	51	7.98	6.02	BIG
7bQ-255	P01-F10-LUMP1-7bQ-255	M	QTL_families	7bQ	58	52	7.75	5.51	BIG
7bQ-256	P01-G10-LUMP1-7bQ-256	M	QTL_families	7bQ	58	52	7.21	5.13	BIG
7bQ-259	P01-H10-LUMP1-7bQ-259	F	QTL_families	7bQ	56	49	7.27	6.18	BIG
7bQ-260	P01-A11-LUMP1-7bQ-260	M	QTL_families	7bQ	51	44	5.40	6.34	BIG
7bQ-262	P01-B11-LUMP1-7bQ-262	M	QTL_families	7bQ	52	47	5.76	5.55	BIG
7bQ-263	P01-C11-LUMP1-7bQ-263	M	QTL_families	7bQ	57	49	7.18	6.10	BIG
7bQ-267	P01-D11-LUMP1-7bQ-267	F	QTL_families	7bQ	55	49	6.61	5.62	BIG
7bQ-269	P01-E11-LUMP1-7bQ-269	M	QTL_families	7bQ	48	42	4.75	6.41	BIG
7bQ-272	P01-F11-LUMP1-7bQ-272	F	QTL_families	7bQ	54	46	5.86	6.02	BIG
7bQ-273	P01-G11-LUMP1-7bQ-273	F	QTL_families	7bQ	53	46	5.82	5.98	BIG
7bQ-274	P01-H11-LUMP1-7bQ-274	M	QTL_families	7bQ	49	44	4.66	5.47	BIG
7bQ-275	P01-A12-LUMP1-7bQ-275	M	QTL_families	7bQ	52	46	4.87	5.00	BIG
7bQ-277	P01-B12-LUMP1-7bQ-277	M	QTL_families	7bQ	65	56	12.55	7.15	BIG
7bQ-278	P01-C12-LUMP1-7bQ-278	M	QTL_families	7bQ	59	51	9.15	6.90	BIG
7bQ-279	P01-D12-LUMP1-7bQ-279	F	QTL_families	7bQ	58	50	7.10	5.68	BIG
7bQ-281	P01-E12-LUMP1-7bQ-281	M	QTL_families	7bQ	63	55	10.32	6.20	BIG
7bQ-285	P01-F12-LUMP1-7bQ-285	F	QTL_families	7bQ	56	49	6.94	5.90	BIG
7bQ-288	P02-A01-LUMP2-7bQ-288	M	QTL_families	7bQ	61	52	8.81	6.27	BIG
7bQ-290	P02-B01-LUMP2-7bQ-290	F	QTL_families	7bQ	55	47	6.38	6.15	BIG
7bQ-291	P02-C01-LUMP2-7bQ-291	F	QTL_families	7bQ	56	49	7.08	6.02	BIG
7bQ-292	P02-D01-LUMP2-7bQ-292	M	QTL_families	7bQ	58	51	8.43	6.36	BIG
7bQ-301	P02-E01-LUMP2-7bQ-301	M	QTL_families	7bQ	52	45	5.90	6.47	BIG
7bQ-303	P02-F01-LUMP2-7bQ-303	M	QTL_families	7bQ	55	47	6.31	6.08	BIG
7bQ-304	P02-G01-LUMP2-7bQ-304	M	QTL_families	7bQ	52	44	5.25	6.16	BIG
7bQ-306	P02-H01-LUMP2-7bQ-306	M	QTL_families	7bQ	49	43	4.63	5.82	BIG
11Q-101	P02-A02-LUMP2-11Q-101		QTL_families	11Q	27	24	0.80	5.79	SMALL
11Q-103	P02-B02-LUMP2-11Q-103		QTL_families	11Q	26	23	0.67	5.51	SMALL
11Q-104	P02-C02-LUMP2-11Q-104		QTL_families	11Q	27	24	0.75	5.43	SMALL
11Q-105	P02-D02-LUMP2-11Q-105		QTL_families	11Q	27	23	0.70	5.75	SMALL
11Q-106	P02-E02-LUMP2-11Q-106		QTL_families	11Q	26	22	0.79	7.42	SMALL
11Q-107	P02-F02-LUMP2-11Q-107		QTL_families	11Q	26	22	0.64	6.01	SMALL
11Q-109	P02-G02-LUMP2-11Q-109		QTL_families	11Q	27	24	0.73	5.28	SMALL
11Q-111	P02-H02-LUMP2-11Q-111		QTL_families	11Q	25	21	0.62	6.69	SMALL
11Q-113	P02-A03-LUMP2-11Q-113		QTL_families	11Q	26	22	0.61	5.73	SMALL
11Q-115	P02-B03-LUMP2-11Q-115		QTL_families	11Q	28	24	0.77	5.57	SMALL
11Q-117	P02-C03-LUMP2-11Q-117		QTL_families	11Q	26	22	0.66	6.20	SMALL
11Q-119	P02-D03-LUMP2-11Q-119		QTL_families	11Q	25	22	0.59	5.54	SMALL
11Q-123	P02-E03-LUMP2-11Q-123		QTL_families	11Q	21	19	0.32	4.67	SMALL
11Q-124	P02-F03-LUMP2-11Q-124		QTL_families	11Q	27	23	0.70	5.75	SMALL
11Q-126	P02-G03-LUMP2-11Q-126		QTL_families	11Q	26	22	0.51	4.79	SMALL
11Q-129	P02-H03-LUMP2-11Q-129		QTL_families	11Q	25	22	0.49	4.60	SMALL
11Q-130	P02-A04-LUMP2-11Q-130		QTL_families	11Q	24	22	0.55	5.17	SMALL
11Q-131	P02-B04-LUMP2-11Q-131		QTL_families	11Q	26	23	0.52	4.27	SMALL
11Q-132	P02-C04-LUMP2-11Q-132		QTL_families	11Q	26	22	0.48	4.51	SMALL
11Q-135	P02-D04-LUMP2-11Q-135		QTL_families	11Q	24	21	0.60	6.48	SMALL
11Q-137	P02-E04-LUMP2-11Q-137		QTL_families	11Q	26	23	0.81	6.66	SMALL
11Q-138	P02-F04-LUMP2-11Q-138		QTL_families	11Q	28	24	0.79	5.71	SMALL
11Q-139	P02-G04-LUMP2-11Q-139		QTL_families	11Q	28	24	0.72	5.21	SMALL
11Q-140	P02-H04-LUMP2-11Q-140		QTL_families	11Q	26	23	0.69	5.67	SMALL
11Q-146	P02-A05-LUMP2-11Q-146		QTL_families	11Q	26	22	0.62	5.82	SMALL
11Q-148	P02-B05-LUMP2-11Q-148		QTL_families	11Q	26	22	0.70	6.57	SMALL
11Q-149	P02-C05-LUMP2-11Q-149		QTL_families	11Q	24	22	0.53	4.98	SMALL
11Q-150	P02-D05-LUMP2-11Q-150		QTL_families	11Q	26	23	0.71	5.84	SMALL
11Q-152	P02-E05-LUMP2-11Q-152		QTL_families	11Q	27	23	0.72	5.92	SMALL
11Q-155	P02-F05-LUMP2-11Q-155		QTL_families	11Q	26	22	0.64	6.01	SMALL
11Q-157	P02-G05-LUMP2-11Q-157		QTL_families	11Q	23	20	0.34	4.25	SMALL
11Q-158	P02-H05-LUMP2-11Q-158		QTL_families	11Q	27	23	0.73	6.00	SMALL
11Q-159	P02-A06-LUMP2-11Q-159		QTL_families	11Q	25	22	0.55	5.17	SMALL
11Q-165	P02-B06-LUMP2-11Q-165		QTL_families	11Q	31	26	0.77	4.38	SMALL
11Q-167	P02-C06-LUMP2-11Q-167		QTL_families	11Q	27	24	0.80	5.79	SMALL
11Q-168	P02-D06-LUMP2-11Q-168		QTL_families	11Q	27	23	0.69	5.67	SMALL
11Q-169	P02-E06-LUMP2-11Q-169		QTL_families	11Q	24	20	0.40	5.00	SMALL
11Q-171	P02-F06-LUMP2-11Q-171		QTL_families	11Q	26	22	0.45	4.23	SMALL
11Q-173	P02-G06-LUMP2-11Q-173		QTL_families	11Q	25	22	0.51	4.79	SMALL
11Q-175	P02-H06-LUMP2-11Q-175		QTL_families	11Q	26	22	0.54	5.07	SMALL
11Q-179	P02-A07-LUMP2-11Q-179		QTL_families	11Q	25	22	0.63	5.92	SMALL
11Q-182	P02-B07-LUMP2-11Q-182		QTL_families	11Q	23	20	0.41	5.13	SMALL
11Q-184	P02-C07-LUMP2-11Q-184		QTL_families	11Q	24	21	0.53	5.72	SMALL
11Q-185	P02-D07-LUMP2-11Q-185		QTL_families	11Q	27	23	0.61	5.01	SMALL
11Q-187	P02-E07-LUMP2-11Q-187		QTL_families	11Q	26	23	0.70	5.75	SMALL
11Q-188	P02-F07-LUMP2-11Q-188		QTL_families	11Q	24	21	0.59	6.37	SMALL
11Q-191	P02-G07-LUMP2-11Q-191		QTL_families	11Q	24	21	0.56	6.05	SMALL
11Q-197	P02-H07-LUMP2-11Q-197		QTL_families	11Q	25	22	0.58	5.45	SMALL
11Q-199	P02-A08-LUMP2-11Q-199		QTL_families	11Q	29	25	0.81	5.18	SMALL
11Q-200	P02-B08-LUMP2-11Q-200		QTL_families	11Q	26	23	0.68	5.59	SMALL
11Q-201	P02-C08-LUMP2-11Q-201	F	QTL_families	11Q	54	50	8.54	6.83	BIG
11Q-202	P02-D08-LUMP2-11Q-202	F	QTL_families	11Q	59	53	9.53	6.40	BIG
11Q-205	P02-E08-LUMP2-11Q-205	M	QTL_families	11Q	75	66	18.04	6.27	BIG
11Q-209	P02-F08-LUMP2-11Q-209	F	QTL_families	11Q	72	65	19.15	6.97	BIG
11Q-210	P02-G08-LUMP2-11Q-210	M	QTL_families	11Q	76	68	21.87	6.96	BIG
11Q-211	P02-H08-LUMP2-11Q-211	M	QTL_families	11Q	85	75	25.30	6.00	BIG
11Q-213	P02-A09-LUMP2-11Q-213	M	QTL_families	11Q	70	61	15.08	6.64	BIG
11Q-214	P02-B09-LUMP2-11Q-214	F	QTL_families	11Q	61	55	12.50	7.51	BIG
11Q-215	P02-C09-LUMP2-11Q-215	F	QTL_families	11Q	58	51	8.98	6.77	BIG
11Q-217	P02-D09-LUMP2-11Q-217	M	QTL_families	11Q	72	65	19.06	6.94	BIG
11Q-218	P02-E09-LUMP2-11Q-218	M	QTL_families	11Q	69	61	15.59	6.87	BIG
11Q-220	P02-F09-LUMP2-11Q-220	M	QTL_families	11Q	75	67	24.21	8.05	BIG
11Q-221	P02-G09-LUMP2-11Q-221	M	QTL_families	11Q	70	61	14.89	6.56	BIG
11Q-226	P02-H09-LUMP2-11Q-226	F	QTL_families	11Q	75	67	22.25	7.40	BIG
11Q-227	P02-A10-LUMP2-11Q-227	M	QTL_families	11Q	76	68	21.15	6.73	BIG
11Q-228	P02-B10-LUMP2-11Q-228	M	QTL_families	11Q	61	52	9.96	7.08	BIG
11Q-229	P02-C10-LUMP2-11Q-229	F	QTL_families	11Q	61	55	11.72	7.04	BIG
11Q-232	P02-D10-LUMP2-11Q-232	M	QTL_families	11Q	76	66	20.64	7.18	BIG
11Q-235	P02-E10-LUMP2-11Q-235	F	QTL_families	11Q	75	66	17.30	6.02	BIG
11Q-236	P02-F10-LUMP2-11Q-236	F	QTL_families	11Q	70	62	15.81	6.63	BIG
11Q-238	P02-G10-LUMP2-11Q-238	M	QTL_families	11Q	92	80	33.79	6.60	BIG
11Q-243	P02-H10-LUMP2-11Q-243	F	QTL_families	11Q	93	82	36.91	6.69	BIG
11Q-245	P02-A11-LUMP2-11Q-245	M	QTL_families	11Q	70	60	16.78	7.77	BIG
11Q-248	P02-B11-LUMP2-11Q-248	M	QTL_families	11Q	63	55	12.68	7.62	BIG
11Q-250	P02-C11-LUMP2-11Q-250	F	QTL_families	11Q	63	56	12.37	7.04	BIG
11Q-251	P02-D11-LUMP2-11Q-251	F	QTL_families	11Q	65	57	14.27	7.71	BIG
11Q-252	P02-E11-LUMP2-11Q-252	F	QTL_families	11Q	81	70	21.35	6.22	BIG
11Q-253	P02-F11-LUMP2-11Q-253	F	QTL_families	11Q	65	57	12.17	6.57	BIG
11Q-254	P02-G11-LUMP2-11Q-254	M	QTL_families	11Q	75	67	21.69	7.21	BIG
11Q-257	P02-H11-LUMP2-11Q-257	M	QTL_families	11Q	90	77	27.77	6.08	BIG
11Q-259	P02-A12-LUMP2-11Q-259	F	QTL_families	11Q	81	71	21.89	6.12	BIG
11Q-264	P02-B12-LUMP2-11Q-264	M	QTL_families	11Q	63	55	10.59	6.37	BIG
11Q-265	P02-C12-LUMP2-11Q-265	F	QTL_families	11Q	57	52	9.35	6.65	BIG
11Q-267	P02-D12-LUMP2-11Q-267	F	QTL_families	11Q	61	54	10.24	6.50	BIG
11Q-268	P02-E12-LUMP2-11Q-268	M	QTL_families	11Q	63	56	10.75	6.12	BIG
11Q-269	P02-F12-LUMP2-11Q-269	M	QTL_families	11Q	81	70	23.36	6.81	BIG
11Q-271	P03-A01-LUMP3-11Q-271	F	QTL_families	11Q	71	64	17.88	6.82	BIG
11Q-272	P03-B01-LUMP3-11Q-272	F	QTL_families	11Q	65	56	12.93	7.36	BIG
11Q-275	P03-C01-LUMP3-11Q-275	F	QTL_families	11Q	69	61	14.82	6.53	BIG
11Q-280	P03-D01-LUMP3-11Q-280	F	QTL_families	11Q	66	59	13.33	6.49	BIG
11Q-281	P03-E01-LUMP3-11Q-281	F	QTL_families	11Q	79	71	23.63	6.60	BIG
11Q-282	P03-F01-LUMP3-11Q-282	F	QTL_families	11Q	82	73	28.72	7.38	BIG
11Q-285	P03-G01-LUMP3-11Q-285	F	QTL_families	11Q	65	59	14.52	7.07	BIG
11Q-289	P03-H01-LUMP3-11Q-289	M	QTL_families	11Q	67	61	16.32	7.19	BIG
11Q-291	P03-A02-LUMP3-11Q-291	M	QTL_families	11Q	86	75	29.14	6.91	BIG
11Q-294	P03-B02-LUMP3-11Q-294	F	QTL_families	11Q	70	62	15.91	6.68	BIG
11Q-295	P03-C02-LUMP3-11Q-295	M	QTL_families	11Q	90	77	30.99	6.79	BIG
11Q-299	P03-D02-LUMP3-11Q-299	M	QTL_families	11Q	79	70	22.13	6.45	BIG
11Q-300	P03-E02-LUMP3-11Q-300	M	QTL_families	11Q	80	70	21.29	6.21	BIG
10Q-104	P03-F02-LUMP3-10Q-104		QTL_families	10Q	24	20	0.49	6.13	SMALL
10Q-105	P03-G02-LUMP3-10Q-105		QTL_families	10Q	34	27	1.30	6.60	SMALL
10Q-107	P03-H02-LUMP3-10Q-107		QTL_families	10Q	28	24	0.67	4.85	SMALL
10Q-110	P03-A03-LUMP3-10Q-110		QTL_families	10Q	28	23	0.76	6.25	SMALL
10Q-111	P03-B03-LUMP3-10Q-111		QTL_families	10Q	30	24	0.86	6.22	SMALL
10Q-112	P03-C03-LUMP3-10Q-112		QTL_families	10Q	30	24	0.75	5.43	SMALL
10Q-113	P03-D03-LUMP3-10Q-113		QTL_families	10Q	34	27	1.31	6.66	SMALL
10Q-115	P03-E03-LUMP3-10Q-115		QTL_families	10Q	30	25	0.72	4.61	SMALL
10Q-118	P03-F03-LUMP3-10Q-118		QTL_families	10Q	29	25	0.87	5.57	SMALL
10Q-120	P03-G03-LUMP3-10Q-120		QTL_families	10Q	27	22	0.59	5.54	SMALL
10Q-121	P03-H03-LUMP3-10Q-121		QTL_families	10Q	31	26	1.06	6.03	SMALL
10Q-122	P03-A04-LUMP3-10Q-122		QTL_families	10Q	25	20	0.51	6.38	SMALL
10Q-124	P03-B04-LUMP3-10Q-124		QTL_families	10Q	32	26	0.95	5.41	SMALL
10Q-126	P03-C04-LUMP3-10Q-126		QTL_families	10Q	33	27	1.16	5.89	SMALL
10Q-130	P03-D04-LUMP3-10Q-130		QTL_families	10Q	35	28	1.35	6.15	SMALL
10Q-132	P03-E04-LUMP3-10Q-132		QTL_families	10Q	32	27	1.09	5.54	SMALL
10Q-136	P03-F04-LUMP3-10Q-136		QTL_families	10Q	35	28	1.33	6.06	SMALL
10Q-138	P03-G04-LUMP3-10Q-138		QTL_families	10Q	31	26	0.76	4.32	SMALL
10Q-143	P03-H04-LUMP3-10Q-143		QTL_families	10Q	32	27	1.21	6.15	SMALL
10Q-144	P03-A05-LUMP3-10Q-144		QTL_families	10Q	28	23	0.74	6.08	SMALL
10Q-145	P03-B05-LUMP3-10Q-145		QTL_families	10Q	31	26	1.11	6.32	SMALL
10Q-147	P03-C05-LUMP3-10Q-147		QTL_families	10Q	31	28	1.29	5.88	SMALL
10Q-150	P03-D05-LUMP3-10Q-150		QTL_families	10Q	30	26	0.88	5.01	SMALL
10Q-152	P03-E05-LUMP3-10Q-152		QTL_families	10Q	31	26	1.06	6.03	SMALL
10Q-153	P03-F05-LUMP3-10Q-153		QTL_families	10Q	26	22	0.68	6.39	SMALL
10Q-156	P03-G05-LUMP3-10Q-156		QTL_families	10Q	31	27	1.18	6.00	SMALL
10Q-158	P03-H05-LUMP3-10Q-158		QTL_families	10Q	33	28	1.24	5.65	SMALL
10Q-159	P03-A06-LUMP3-10Q-159		QTL_families	10Q	25	21	0.80	8.64	SMALL
10Q-160	P03-B06-LUMP3-10Q-160		QTL_families	10Q	29	24	0.83	6.00	SMALL
10Q-161	P03-C06-LUMP3-10Q-161		QTL_families	10Q	33	28	1.36	6.20	SMALL
10Q-164	P03-D06-LUMP3-10Q-164		QTL_families	10Q	26	21	0.61	6.59	SMALL
10Q-166	P03-E06-LUMP3-10Q-166		QTL_families	10Q	33	28	1.22	5.56	SMALL
10Q-168	P03-F06-LUMP3-10Q-168		QTL_families	10Q	35	28	1.41	6.42	SMALL
10Q-169	P03-G06-LUMP3-10Q-169		QTL_families	10Q	32	27	1.16	5.89	SMALL
10Q-170	P03-H06-LUMP3-10Q-170		QTL_families	10Q	34	28	1.39	6.33	SMALL
10Q-171	P03-A07-LUMP3-10Q-171		QTL_families	10Q	31	24	0.96	6.94	SMALL
10Q-172	P03-B07-LUMP3-10Q-172		QTL_families	10Q	33	27	1.25	6.35	SMALL
10Q-175	P03-C07-LUMP3-10Q-175		QTL_families	10Q	26	22	0.57	5.35	SMALL
10Q-180	P03-D07-LUMP3-10Q-180		QTL_families	10Q	33	28	1.37	6.24	SMALL
10Q-182	P03-E07-LUMP3-10Q-182		QTL_families	10Q	30	26	0.89	5.06	SMALL
10Q-183	P03-F07-LUMP3-10Q-183		QTL_families	10Q	31	26	1.09	6.20	SMALL
10Q-184	P03-G07-LUMP3-10Q-184		QTL_families	10Q	31	26	0.90	5.12	SMALL
10Q-186	P03-H07-LUMP3-10Q-186		QTL_families	10Q	32	27	1.03	5.23	SMALL
10Q-188	P03-A08-LUMP3-10Q-188		QTL_families	10Q	28	23	0.64	5.26	SMALL
10Q-192	P03-B08-LUMP3-10Q-192		QTL_families	10Q	30	23	0.88	7.23	SMALL
10Q-193	P03-C08-LUMP3-10Q-193		QTL_families	10Q	31	26	0.98	5.58	SMALL
10Q-194	P03-D08-LUMP3-10Q-194		QTL_families	10Q	33	28	1.26	5.74	SMALL
10Q-195	P03-E08-LUMP3-10Q-195		QTL_families	10Q	31	25	1.14	7.30	SMALL
10Q-198	P03-F08-LUMP3-10Q-198		QTL_families	10Q	32	27	1.06	5.39	SMALL
10Q-199	P03-G08-LUMP3-10Q-199		QTL_families	10Q	29	25	0.97	6.21	SMALL
10Q-201	P03-H08-LUMP3-10Q-201	F	QTL_families	10Q	71	62	15.28	6.41	BIG
10Q-202	P03-A09-LUMP3-10Q-202	M	QTL_families	10Q	70	60	16.11	7.46	BIG
10Q-203	P03-B09-LUMP3-10Q-203	F	QTL_families	10Q	69	61	16.77	7.39	BIG
10Q-205	P03-C09-LUMP3-10Q-205	M	QTL_families	10Q	77	65	20.32	7.40	BIG
10Q-206	P03-D09-LUMP3-10Q-206	F	QTL_families	10Q	80	68	23.65	7.52	BIG
10Q-208	P03-E09-LUMP3-10Q-208	F	QTL_families	10Q	85	71	28.70	8.02	BIG
10Q-210	P03-F09-LUMP3-10Q-210	F	QTL_families	10Q	78	66	19.95	6.94	BIG
10Q-211	P03-G09-LUMP3-10Q-211	F	QTL_families	10Q	77	65	19.78	7.20	BIG
10Q-212	P03-H09-LUMP3-10Q-212	M	QTL_families	10Q	78	66	23.55	8.19	BIG
10Q-214	P03-A10-LUMP3-10Q-214	M	QTL_families	10Q	68	59	14.14	6.88	BIG
10Q-216	P03-B10-LUMP3-10Q-216	M	QTL_families	10Q	70	58	14.64	7.50	BIG
10Q-220	P03-C10-LUMP3-10Q-220	F	QTL_families	10Q	78	67	21.14	7.03	BIG
10Q-223	P03-D10-LUMP3-10Q-223	F	QTL_families	10Q	71	62	16.38	6.87	BIG
10Q-224	P03-E10-LUMP3-10Q-224	F	QTL_families	10Q	96	82	36.55	6.63	BIG
10Q-225	P03-F10-LUMP3-10Q-225	F	QTL_families	10Q	83	71	21.58	6.03	BIG
10Q-227	P03-G10-LUMP3-10Q-227	F	QTL_families	10Q	91	80	33.41	6.53	BIG
10Q-229	P03-H10-LUMP3-10Q-229	M	QTL_families	10Q	80	66	22.62	7.87	BIG
10Q-230	P03-A11-LUMP3-10Q-230	F	QTL_families	10Q	85	72	26.29	7.04	BIG
10Q-233	P03-B11-LUMP3-10Q-233	F	QTL_families	10Q	81	69	22.99	7.00	BIG
10Q-237	P03-C11-LUMP3-10Q-237	F	QTL_families	10Q	74	63	18.76	7.50	BIG
10Q-238	P03-D11-LUMP3-10Q-238	F	QTL_families	10Q	72	61	18.07	7.96	BIG
10Q-239	P03-E11-LUMP3-10Q-239	M	QTL_families	10Q	67	60	13.96	6.46	BIG
10Q-245	P03-F11-LUMP3-10Q-245	M	QTL_families	10Q	70	60	17.40	8.06	BIG
10Q-246	P03-G11-LUMP3-10Q-246	F	QTL_families	10Q	74	63	18.74	7.49	BIG
10Q-251	P03-H11-LUMP3-10Q-251	F	QTL_families	10Q	72	64	16.67	6.36	BIG
10Q-252	P03-A12-LUMP3-10Q-252	F	QTL_families	10Q	77	66	21.85	7.60	BIG
10Q-257	P03-B12-LUMP3-10Q-257	F	QTL_families	10Q	85	74	25.82	6.37	BIG
10Q-258	P03-C12-LUMP3-10Q-258	M	QTL_families	10Q	84	74	24.62	6.08	BIG
10Q-259	P03-D12-LUMP3-10Q-259	M	QTL_families	10Q	66	58	14.84	7.61	BIG
10Q-261	P03-E12-LUMP3-10Q-261	M	QTL_families	10Q	68	59	15.11	7.36	BIG
10Q-265	P03-F12-LUMP3-10Q-265	F	QTL_families	10Q	75	63	17.89	7.15	BIG
10Q-269	P04-A01-LUMP4-10Q-269	F	QTL_families	10Q	90	78	31.48	6.63	BIG
10Q-273	P04-B01-LUMP4-10Q-273	F	QTL_families	10Q	73	64	19.14	7.30	BIG
10Q-274	P04-C01-LUMP4-10Q-274	M	QTL_families	10Q	81	70	25.88	7.55	BIG
10Q-276	P04-D01-LUMP4-10Q-276	F	QTL_families	10Q	82	72	25.62	6.86	BIG
10Q-277	P04-E01-LUMP4-10Q-277	M	QTL_families	10Q	80	68	21.24	6.76	BIG
10Q-278	P04-F01-LUMP4-10Q-278	F	QTL_families	10Q	81	71	24.33	6.80	BIG
10Q-282	P04-G01-LUMP4-10Q-282	F	QTL_families	10Q	72	63	17.71	7.08	BIG
10Q-284	P04-H01-LUMP4-10Q-284	F	QTL_families	10Q	70	60	14.31	6.63	BIG
10Q-285	P04-A02-LUMP4-10Q-285	F	QTL_families	10Q	71	61	15.41	6.79	BIG
10Q-286	P04-B02-LUMP4-10Q-286	F	QTL_families	10Q	73	65	19.25	7.01	BIG
10Q-288	P04-C02-LUMP4-10Q-288	F	QTL_families	10Q	78	67	20.92	6.96	BIG
10Q-289	P04-D02-LUMP4-10Q-289	F	QTL_families	10Q	87	74	28.89	7.13	BIG
10Q-293	P04-E02-LUMP4-10Q-293	M	QTL_families	10Q	79	70	24.96	7.28	BIG
10Q-294	P04-F02-LUMP4-10Q-294	F	QTL_families	10Q	85	74	27.89	6.88	BIG
10Q-295	P04-G02-LUMP4-10Q-295	F	QTL_families	10Q	68	57	14.10	7.61	BIG
10Q-297	P04-H02-LUMP4-10Q-297	F	QTL_families	10Q	74	65	19.50	7.10	BIG
10Q-298	P04-A03-LUMP4-10Q-298	M	QTL_families	10Q	70	60	17.01	7.88	BIG
3Q-102	P04-B03-LUMP4-3Q-102		QTL_families	3Q	33	27	1.33	6.76	SMALL
3Q-104	P04-C03-LUMP4-3Q-104	M	QTL_families	3Q	39	33	2.23	6.21	SMALL
3Q-106	P04-D03-LUMP4-3Q-106		QTL_families	3Q	32	27	1.06	5.39	SMALL
3Q-109	P04-E03-LUMP4-3Q-109		QTL_families	3Q	34	29	1.48	6.07	SMALL
3Q-110	P04-F03-LUMP4-3Q-110		QTL_families	3Q	34	29	1.53	6.27	SMALL
3Q-113	P04-G03-LUMP4-3Q-113		QTL_families	3Q	37	31	1.89	6.34	SMALL
3Q-116	P04-H03-LUMP4-3Q-116		QTL_families	3Q	35	30	1.68	6.22	SMALL
3Q-120	P04-A04-LUMP4-3Q-120		QTL_families	3Q	36	30	1.77	6.56	SMALL
3Q-121	P04-B04-LUMP4-3Q-121		QTL_families	3Q	34	29	1.36	5.58	SMALL
3Q-122	P04-C04-LUMP4-3Q-122		QTL_families	3Q	37	31	1.79	6.01	SMALL
3Q-125	P04-D04-LUMP4-3Q-125	F	QTL_families	3Q	38	32	1.86	5.68	SMALL
3Q-126	P04-E04-LUMP4-3Q-126	F	QTL_families	3Q	37	32	1.82	5.55	SMALL
3Q-127	P04-F04-LUMP4-3Q-127	M	QTL_families	3Q	37	31	1.95	6.55	SMALL
3Q-129	P04-G04-LUMP4-3Q-129	M	QTL_families	3Q	38	32	2.14	6.53	SMALL
3Q-133	P04-H04-LUMP4-3Q-133	M	QTL_families	3Q	35	30	1.76	6.52	SMALL
3Q-135	P04-A05-LUMP4-3Q-135	M	QTL_families	3Q	35	30	1.56	5.78	SMALL
3Q-136	P04-B05-LUMP4-3Q-136	F	QTL_families	3Q	39	33	2.30	6.40	SMALL
3Q-137	P04-C05-LUMP4-3Q-137	F	QTL_families	3Q	39	34	2.37	6.03	SMALL
3Q-140	P04-D05-LUMP4-3Q-140	M	QTL_families	3Q	38	33	2.34	6.51	SMALL
3Q-143	P04-E05-LUMP4-3Q-143	M	QTL_families	3Q	30	25	0.88	5.63	SMALL
3Q-144	P04-F05-LUMP4-3Q-144	M	QTL_families	3Q	36	31	1.91	6.41	SMALL
3Q-146	P04-G05-LUMP4-3Q-146	F	QTL_families	3Q	40	34	2.75	7.00	SMALL
3Q-147	P04-H05-LUMP4-3Q-147	M	QTL_families	3Q	41	35	2.49	5.81	SMALL
3Q-148	P04-A06-LUMP4-3Q-148	F	QTL_families	3Q	38	31	1.93	6.48	SMALL
3Q-150	P04-B06-LUMP4-3Q-150	M	QTL_families	3Q	39	32	2.02	6.16	SMALL
3Q-151	P04-C06-LUMP4-3Q-151	F	QTL_families	3Q	40	34	2.39	6.08	SMALL
3Q-155	P04-D06-LUMP4-3Q-155	F	QTL_families	3Q	40	33	2.43	6.76	SMALL
3Q-158	P04-E06-LUMP4-3Q-158	M	QTL_families	3Q	41	35	2.77	6.46	SMALL
3Q-162	P04-F06-LUMP4-3Q-162		QTL_families	3Q	40	33	2.13	5.93	SMALL
3Q-163	P04-G06-LUMP4-3Q-163		QTL_families	3Q	34	28	1.37	6.24	SMALL
3Q-164	P04-H06-LUMP4-3Q-164		QTL_families	3Q	40	35	2.11	4.92	SMALL
3Q-171	P04-A07-LUMP4-3Q-171		QTL_families	3Q	36	29	1.58	6.48	SMALL
3Q-173	P04-B07-LUMP4-3Q-173		QTL_families	3Q	37	31	1.65	5.54	SMALL
3Q-174	P04-C07-LUMP4-3Q-174		QTL_families	3Q	33	28	1.22	5.56	SMALL
3Q-177	P04-D07-LUMP4-3Q-177		QTL_families	3Q	41	35	2.59	6.04	SMALL
3Q-178	P04-E07-LUMP4-3Q-178		QTL_families	3Q	36	30	1.84	6.81	SMALL
3Q-180	P04-F07-LUMP4-3Q-180		QTL_families	3Q	40	34	2.62	6.67	SMALL
3Q-181	P04-G07-LUMP4-3Q-181		QTL_families	3Q	40	33	2.44	6.79	SMALL
3Q-182	P04-H07-LUMP4-3Q-182		QTL_families	3Q	41	36	2.68	5.74	SMALL
3Q-183	P04-A08-LUMP4-3Q-183		QTL_families	3Q	36	31	1.40	4.70	SMALL
3Q-184	P04-B08-LUMP4-3Q-184		QTL_families	3Q	33	27	1.13	5.74	SMALL
3Q-185	P04-C08-LUMP4-3Q-185		QTL_families	3Q	33	28	1.19	5.42	SMALL
3Q-186	P04-D08-LUMP4-3Q-186		QTL_families	3Q	40	34	2.27	5.78	SMALL
3Q-187	P04-E08-LUMP4-3Q-187		QTL_families	3Q	34	28	1.43	6.51	SMALL
3Q-188	P04-F08-LUMP4-3Q-188		QTL_families	3Q	35	30	1.27	4.70	SMALL
3Q-189	P04-G08-LUMP4-3Q-189		QTL_families	3Q	37	31	1.48	4.97	SMALL
3Q-195	P04-H08-LUMP4-3Q-195		QTL_families	3Q	40	34	2.06	5.24	SMALL
3Q-196	P04-A09-LUMP4-3Q-196		QTL_families	3Q	38	31	1.62	5.44	SMALL
3Q-197	P04-B09-LUMP4-3Q-197		QTL_families	3Q	36	31	1.72	5.77	SMALL
3Q-198	P04-C09-LUMP4-3Q-198		QTL_families	3Q	38	33	1.96	5.45	SMALL
3Q-202	P04-D09-LUMP4-3Q-202	F	QTL_families	3Q	78	69	23.67	7.21	BIG
3Q-204	P04-E09-LUMP4-3Q-204	F	QTL_families	3Q	82	73	27.57	7.09	BIG
3Q-205	P04-F09-LUMP4-3Q-205	F	QTL_families	3Q	76	67	17.59	5.85	BIG
3Q-207	P04-G09-LUMP4-3Q-207	F	QTL_families	3Q	75	67	18.97	6.31	BIG
3Q-209	P04-H09-LUMP4-3Q-209	F	QTL_families	3Q	87	75	27.13	6.43	BIG
3Q-212	P04-A10-LUMP4-3Q-212	F	QTL_families	3Q	84	72	25.62	6.86	BIG
3Q-213	P04-B10-LUMP4-3Q-213	M	QTL_families	3Q	73	64	19.21	7.33	BIG
3Q-214	P04-C10-LUMP4-3Q-214	F	QTL_families	3Q	97	87	38.17	5.80	BIG
3Q-216	P04-D10-LUMP4-3Q-216	M	QTL_families	3Q	87	76	30.73	7.00	BIG
3Q-218	P04-E10-LUMP4-3Q-218	F	QTL_families	3Q	91	81	30.56	5.75	BIG
3Q-222	P04-F10-LUMP4-3Q-222	F	QTL_families	3Q	75	65	17.95	6.54	BIG
3Q-224	P04-G10-LUMP4-3Q-224	M	QTL_families	3Q	77	68	20.38	6.48	BIG
3Q-228	P04-H10-LUMP4-3Q-228	F	QTL_families	3Q	74	66	18.74	6.52	BIG
3Q-231	P04-A11-LUMP4-3Q-231	F	QTL_families	3Q	75	66	16.62	5.78	BIG
3Q-235	P04-B11-LUMP4-3Q-235	F	QTL_families	3Q	71	65	17.08	6.22	BIG
3Q-236	P04-C11-LUMP4-3Q-236	F	QTL_families	3Q	80	68	23.30	7.41	BIG
3Q-239	P04-D11-LUMP4-3Q-239	F	QTL_families	3Q	78	72	29.17	7.82	BIG
3Q-240	P04-E11-LUMP4-3Q-240	F	QTL_families	3Q	93	82	32.95	5.98	BIG
3Q-241	P04-F11-LUMP4-3Q-241	F	QTL_families	3Q	106	95	51.03	5.95	BIG
3Q-243	P04-G11-LUMP4-3Q-243	F	QTL_families	3Q	92	80	34.82	6.80	BIG
3Q-244	P04-H11-LUMP4-3Q-244	M	QTL_families	3Q	78	69	19.69	5.99	BIG
3Q-247	P04-A12-LUMP4-3Q-247	F	QTL_families	3Q	85	74	28.49	7.03	BIG
3Q-249	P04-B12-LUMP4-3Q-249	F	QTL_families	3Q	84	74	26.01	6.42	BIG
3Q-250	P04-C12-LUMP4-3Q-250	M	QTL_families	3Q	83	72	22.92	6.14	BIG
3Q-255	P04-D12-LUMP4-3Q-255	F	QTL_families	3Q	86	77	26.30	5.76	BIG
3Q-257	P04-E12-LUMP4-3Q-257	M	QTL_families	3Q	110	97	55.48	6.08	BIG
3Q-262	P04-F12-LUMP4-3Q-262	F	QTL_families	3Q	93	82	36.32	6.59	BIG
3Q-263	P05-A01-LUMP5-3Q-263	F	QTL_families	3Q	78	71	21.82	6.10	BIG
3Q-264	P05-B01-LUMP5-3Q-264	M	QTL_families	3Q	75	71	21.27	5.94	BIG
3Q-265	P05-C01-LUMP5-3Q-265	F	QTL_families	3Q	80	70	22.21	6.48	BIG
3Q-267	P05-D01-LUMP5-3Q-267	M	QTL_families	3Q	98	86	41.78	6.57	BIG
3Q-268	P05-E01-LUMP5-3Q-268	M	QTL_families	3Q	107	93	46.93	5.83	BIG
3Q-269	P05-F01-LUMP5-3Q-269	F	QTL_families	3Q	94	82	37.33	6.77	BIG
3Q-270	P05-G01-LUMP5-3Q-270	F	QTL_families	3Q	83	73	23.96	6.16	BIG
3Q-271	P05-H01-LUMP5-3Q-271	M	QTL_families	3Q	85	72	26.75	7.17	BIG
3Q-273	P05-A02-LUMP5-3Q-273	F	QTL_families	3Q	86	75	31.12	7.38	BIG
3Q-274	P05-B02-LUMP5-3Q-274	M	QTL_families	3Q	83	74	27.97	6.90	BIG
3Q-277	P05-C02-LUMP5-3Q-277	F	QTL_families	3Q	87	77	26.23	5.75	BIG
3Q-280	P05-D02-LUMP5-3Q-280	M	QTL_families	3Q	75	66	20.09	6.99	BIG
3Q-281	P05-E02-LUMP5-3Q-281	F	QTL_families	3Q	80	71	20.74	5.79	BIG
3Q-284	P05-F02-LUMP5-3Q-284	F	QTL_families	3Q	87	78	29.28	6.17	BIG
3Q-286	P05-G02-LUMP5-3Q-286	F	QTL_families	3Q	88	79	27.51	5.58	BIG
3Q-287	P05-H02-LUMP5-3Q-287	F	QTL_families	3Q	88	77	29.98	6.57	BIG
3Q-289	P05-A03-LUMP5-3Q-289	M	QTL_families	3Q	78	68	20.89	6.64	BIG
3Q-293	P05-B03-LUMP5-3Q-293	F	QTL_families	3Q	79	71	22.52	6.29	BIG
3Q-294	P05-C03-LUMP5-3Q-294	F	QTL_families	3Q	82	73	23.46	6.03	BIG
3Q-297	P05-D03-LUMP5-3Q-297	F	QTL_families	3Q	81	71	20.21	5.65	BIG
3Q-298	P05-E03-LUMP5-3Q-298	F	QTL_families	3Q	82	72	24.63	6.60	BIG
3Q-299	P05-F03-LUMP5-3Q-299	F	QTL_families	3Q	78	71	21.48	6.00	BIG
ScotF2-175	P06-A12-LUMP6-ScotF2-175	M	Broodstock_F2		2100		21.00
ScotF2-167	P06-B12-LUMP6-ScotF2-167	M	Broodstock_F2		2100		21.00
ScotF2-217	P06-C12-LUMP6-ScotF2-217	M	Broodstock_F2		2100		20.00
ScotF2-210	P06-D12-LUMP6-ScotF2-210	M	Broodstock_F2		2100		21.00
ScotF2-218	P06-E12-LUMP6-ScotF2-218	M	Broodstock_F2		2100		20.00
ScotF2-219	P06-F12-LUMP6-ScotF2-219	M	Broodstock_F2		2100		22.00
ScotF2-174	P07-A01-LUMP7-ScotF2-174	M	Broodstock_F2		2100		20.00
ScotF2-191	P07-B01-LUMP7-ScotF2-191	M	Broodstock_F2		2100		22.00
ScotF2-215	P07-C01-LUMP7-ScotF2-215	M	Broodstock_F2		2100		22.00
ScotF2-185	P07-D01-LUMP7-ScotF2-185	M	Broodstock_F2		2100		23.00
ScotF2-188	P07-E01-LUMP7-ScotF2-188	M	Broodstock_F2		2100		23.00
ScotF2-198	P07-F01-LUMP7-ScotF2-198	M	Broodstock_F2		2100		23.00
ScotF2-213	P07-G01-LUMP7-ScotF2-213	M	Broodstock_F2		2100		22.00
ScotF2-206	P07-H01-LUMP7-ScotF2-206	M	Broodstock_F2		2100		24.00
ScotF2-203	P07-A02-LUMP7-ScotF2-203	M	Broodstock_F2		2100		26.00
ScotF2-211	P07-B02-LUMP7-ScotF2-211	M	Broodstock_F2		2100		23.00
ScotF2-166	P07-C02-LUMP7-ScotF2-166	M	Broodstock_F2		2100		23.00
ScotF2-194	P07-D02-LUMP7-ScotF2-194	M	Broodstock_F2		2100		23.00
ScotF2-180	P07-E02-LUMP7-ScotF2-180	M	Broodstock_F2		2100		23.00
ScotF2-200	P07-F02-LUMP7-ScotF2-200	M	Broodstock_F2		2100		24.00
ScotF2-214	P07-G02-LUMP7-ScotF2-214	M	Broodstock_F2		2100		24.00
ScotF2-207	P07-H02-LUMP7-ScotF2-207	M	Broodstock_F2		2100		24.00
ScotF2-209	P07-A03-LUMP7-ScotF2-209	M	Broodstock_F2		2100		26.00
ScotF2-196	P07-B03-LUMP7-ScotF2-196	M	Broodstock_F2		2100		26.00
ScotF2-165	P07-C03-LUMP7-ScotF2-165	M	Broodstock_F2		2100		26.50
ScotF2-164	P07-D03-LUMP7-ScotF2-164	M	Broodstock_F2		2100		26.00
ScotF2-181	P07-E03-LUMP7-ScotF2-181	M	Broodstock_F2		2100		25.00
ScotF2-190	P07-F03-LUMP7-ScotF2-190	M	Broodstock_F2		2100		26.00
ScotF2-171	P07-G03-LUMP7-ScotF2-171	M	Broodstock_F2		2100		27.00
ScotF2-162	P07-H03-LUMP7-ScotF2-162	F	Broodstock_F2		2100		28.00
ScotF2-216	P07-A04-LUMP7-ScotF2-216	F	Broodstock_F2		2100		27.00
ScotF2-192	P07-B04-LUMP7-ScotF2-192	F	Broodstock_F2		2100		33.00
ScotF2-197	P07-C04-LUMP7-ScotF2-197	F	Broodstock_F2		2100		30.00
ScotF2-183	P07-D04-LUMP7-ScotF2-183	F	Broodstock_F2		2100		30.00
ScotF2-187	P07-E04-LUMP7-ScotF2-187	F	Broodstock_F2		2100		31.00
ScotF2-189	P07-F04-LUMP7-ScotF2-189	F	Broodstock_F2		2100		32.00
ScotF2-202	P07-G04-LUMP7-ScotF2-202	F	Broodstock_F2		2100		29.00
ScotF2-182	P07-H04-LUMP7-ScotF2-182	F	Broodstock_F2		2100		30.00
ScotF2-184	P07-A05-LUMP7-ScotF2-184	F	Broodstock_F2		2100		32.00
ScotF2-204	P07-B05-LUMP7-ScotF2-204	F	Broodstock_F2		2100		31.00
ScotF2-205	P07-C05-LUMP7-ScotF2-205	F	Broodstock_F2		2100		32.00
ScotF2-199	P07-D05-LUMP7-ScotF2-199	F	Broodstock_F2		2100		32.00
ScotF2-161	P07-E05-LUMP7-ScotF2-161	F	Broodstock_F2		2100		34.00
ScotF2-170	P07-F05-LUMP7-ScotF2-170	F	Broodstock_F2		2100		33.00
ScotF2-178	P07-G05-LUMP7-ScotF2-178	F	Broodstock_F2		2100		33.00
ScotF2-179	P07-H05-LUMP7-ScotF2-179	F	Broodstock_F2		2100		33.00
ScotF2-186	P07-A06-LUMP7-ScotF2-186	F	Broodstock_F2		2100		34.00
ScotF2-172	P07-B06-LUMP7-ScotF2-172	F	Broodstock_F2		2100		32.00
ScotF2-208	P07-C06-LUMP7-ScotF2-208	F	Broodstock_F2		2100		34.00
ScotF2-176	P07-D06-LUMP7-ScotF2-176	F	Broodstock_F2		2100		30.00
ScotF2-169	P07-E06-LUMP7-ScotF2-169	F	Broodstock_F2		2100		33.00
ScotF2-201	P07-F06-LUMP7-ScotF2-201	F	Broodstock_F2		2100		37.00
ScotF2-163	P07-G06-LUMP7-ScotF2-163	F	Broodstock_F2		2100		35.00
ScotF2-177	P07-H06-LUMP7-ScotF2-177	F	Broodstock_F2		2100		36.00
ScotF2-168	P07-A07-LUMP7-ScotF2-168	F	Broodstock_F2		2100		33.00
ScotF2-220	P07-B07-LUMP7-ScotF2-220	F	Broodstock_F2		2100		36.00
ScotF2-173	P07-C07-LUMP7-ScotF2-173	F	Broodstock_F2		2100		35.00
ScotF2-193	P07-D07-LUMP7-ScotF2-193	F	Broodstock_F2		2100		36.00
ScotF2-195	P07-E07-LUMP7-ScotF2-195	F	Broodstock_F2		2100		37.00
Lump-390	P07-F07-LUMP7-Lump-390		QTL_families_Parents	7bQ	42	37	2.85	5.63
Lump-391	P07-G07-LUMP7-Lump-391		QTL_families_Parents	7bQ	41	35	1.98	4.62
Lump-393	P07-H07-LUMP7-Lump-393		QTL_families_Parents	7bQ	43	37	3.70	7.30
Lump-394	P07-A08-LUMP7-Lump-394		QTL_families_Parents	7bQ	43	37	3.31	6.53
Lump-396	P07-B08-LUMP7-Lump-396		QTL_families_Parents	7bQ	37	31	2.04	6.85
Lump-126	P07-C08-LUMP7-Lump-126		QTL_families_Parents	11Q	34	28	1.45	6.61
Lump-130	P07-D08-LUMP7-Lump-130		QTL_families_Parents	11Q	42	37	2.89	5.71
Lump-132	P07-E08-LUMP7-Lump-132	F	QTL_families_Parents	11Q	47	41	4.23	6.14
Lump-136	P07-F08-LUMP7-Lump-136		QTL_families_Parents	11Q	36	32	2.04	6.23
Lump-142	P07-G08-LUMP7-Lump-142		QTL_families_Parents	11Q	38	33	2.08	5.79
Lump-005	P07-H08-LUMP7-Lump-005		QTL_families_Parents	10Q	41	34	2.88	7.33
Lump-006	P07-A09-LUMP7-Lump-006	F	QTL_families_Parents	10Q	41	35	3.22	7.51
Lump-008	P07-B09-LUMP7-Lump-008	F	QTL_families_Parents	10Q	54	47	6.06	5.84
Lump-011	P07-C09-LUMP7-Lump-011	F	QTL_families_Parents	10Q	64	55	9.68	5.82
Lump-017	P07-D09-LUMP7-Lump-017	F	QTL_families_Parents	10Q	57	49	8.00	6.80
Lump-260	P07-E09-LUMP7-Lump-260	F	QTL_families_Parents	3Q	57	48	8.32	7.52
Lumo-261	P07-F09-LUMP7-Lumo-261	M	QTL_families_Parents	3Q	45	38	3.37	6.14
Lump-263	P07-G09-LUMP7-Lump-263	F	QTL_families_Parents	3Q	70	59	15.05	7.33
Lump-264	P07-H09-LUMP7-Lump-264	M	QTL_families_Parents	3Q	56	48	7.74	7.00
Lump-265	P07-A10-LUMP7-Lump-265	M	QTL_families_Parents	3Q	47	39	3.65	6.15
