## Supplementary material for "Development of genomic markers associated to production traits in lumpfish (*Cyclopterus lumpus*)": Table S1, Table S2, Table S3, Table S4: Table_S4.csv

#Supplementary Table S4 - Details of the subset of SNP markers.
marker	trait
Clum497296	Weight
Clum1491200	Weight Std_length
Clum1510299	Weight Std_length
Clum1517052	Weight Std_length
Clum1534026	Weight Std_length
Clum1569689	Weight Std_length
Clum1571243	Weight Std_length
Clum1576357	Weight Std_length
Clum1581576	Weight Std_length
Clum2242490	Weight Std_length
Clum1622683	Weight Std_length
Clum1684845	Weight Std_length
Clum1705148	Weight Std_length
Clum1708970	Weight Std_length
Clum1618597	Sex
Clum1623371	Sex
Clum1628158	Sex
Clum1633232	Sex
Clum1640638	Sex
Clum1643697	Sex
Clum1645921	Sex
Clum1669374	Sex
Clum1690869	Sex
Clum1693721	Sex
Clum1151593	Std_length
Clum1465005	Std_length
Clum1468900	Std_length
Clum1489544	Std_length
Clum1584875	Std_length
